# Variation in relaxation of non-photochemical quenching between the founder genotypes of the soybean (Glycine max) nested association mapping population

**DOI:** 10.1101/2024.06.03.597170

**Authors:** Dhananjay Gotarkar, Anthony Digrado, Yu Wang, Lynn Doran, Bethany Blakey, Brian W. Diers, Daniel J. Eck, Steven J. Burgess

## Abstract

Improving the efficiency of crop photosynthesis has the potential to increase yields. Genetic manipulation showed photosynthesis can be improved by speeding up relaxation of photoprotective mechanisms during sun to shade transitions. However, it is unclear if natural variation in relaxation of non-photochemical quenching (NPQ) can be exploited in crop breeding programs. To address this issue, we measured six NPQ parameters in the 40 founder lines and common parent of a Soybean Nested Association Mapping (SoyNAM) panel over two field seasons in Illinois. NPQ parameters did not show consistently variable trends throughout development, and variation between sampling days suggests environmental impacts on NPQ which last more than 24 hours. 17 genotypes were found to show small but consistent differences in NPQ relaxation kinetics relative to a reference line providing a basis for future mapping studies. Finally, a soybean canopy model predicted available phenotypic variation could result in a 1.6% difference in carbon assimilation when comparing fastest and slowest relaxing NPQ values.

**Significance Statement:** Evidence suggests increasing the rate of relaxation of photoprotection can lead to improved biomass and yield. We compare photoprotection relaxation rates in 41 diverse soybean genotypes grown in the field, identifying lines with faster rates of relaxation, and predict a potential 1.6% difference in daily carbon assimilation which could contribute to improving soybean performance.
