## Supplementary material for "Variation in relaxation of non-photochemical quenching between the founder genotypes of the soybean (Glycine max) nested association mapping population": Table S3

ID	AqI	AqE	tqE	AqM	tqM	maxNPQ
10	0.523939828442308	2.02335034176923	1.00115061792308	1.61061628234615	24.7830849361538	4.15790897436538
11	0.49172555538983	2.00584901489831	1.0834500960678	1.58386897061017	22.3239245764407	4.08156977401695
12	0.442564589071429	1.93082116385714	1.28880774403571	1.57691899375	24.7733175592857	3.95036636905357
13	0.492862970824561	1.95091974791228	0.933565309929825	1.57199931642105	21.3078172514035	4.01580467838597
14	0.521623977482759	2.03110799008621	1.027015154	1.49101128255172	23.3440586208621	4.04369511496552
15	0.498645897741935	2.01271637730645	1.08420102417742	1.63362573559677	24.535971773871	4.14498817203226
17	0.459051878517857	1.89060144398214	1.15361594344643	1.63140558778571	29.2256860117857	3.98100297621429
18	0.484367834730769	1.90706762153846	0.991932743615385	1.59000693840385	25.8615836540385	3.98146346155769
2	0.57590315209375	1.95016603742187	0.930201137203125	1.57001059632813	22.8327390626563	4.09611614585937
22	0.517379900545455	1.95535024325455	1.14389579996364	1.44917579690909	26.736947576	3.92199999994545
23	0.558102700338983	1.93015086872881	1.09575356718644	1.46868974176271	23.5128449154237	3.95697853105085
24	0.462786878016129	2.09057025141935	1.09998462906452	1.6026301671129	20.4433172040323	4.15609327958065
25	0.487350527649123	1.95554034315789	1.16387467545614	1.60695796221053	22.7080517538596	4.04960614033333
26	0.428117251803571	2.0519064585	1.14069326485714	1.4782081475	22.4135211308929	3.95831071426786
27	0.511159095555556	1.9255700565	1.04403761546296	1.58638174642593	24.5523135803704	4.02317438274074
28	0.457040576293103	1.83380099968966	1.04614049425862	1.59496857906897	25.6278216093103	3.88579137932759
29	0.452793531035714	1.98183196832143	1.10972213385714	1.56272523132143	24.409269047625	3.99734494044643
3	0.412155650454545	2.02357625345455	1.18766409696364	1.68147448378182	23.0725460607273	4.1172021212
30	0.514519690305085	1.98003670979661	1.00642303947458	1.56613161430508	22.5901322032203	4.06067937852542
31	0.552905445803571	2.04886203298214	1.03320847557143	1.61885834185714	25.0848300596429	4.22067321426786
32	0.603307826885246	1.95275488406557	0.99981300652459	1.46924175265574	21.8631920763934	4.0253846994918
33	0.383256161972973	1.96055312232432	1.06885091891892	1.47071932359459	24.4773567562162	3.81459549548649
34	0.413971882458333	1.90397865589583	1.14559325416667	1.6357959000625	22.9728743054167	3.95358888891667
36	0.469724381533333	1.96183362481667	0.949505611133333	1.65042571921667	23.716994722	4.08195138891667
37	0.406461045982456	1.88202502064912	1.18139267547368	1.52594450831579	25.2683608191228	3.81436257308772
38	0.46199837045614	1.88266325219298	1.06941403863158	1.55406153149123	26.1493403507018	3.89864064331579
39	0.54482624038983	1.93239065072881	1.12666262147458	1.5356530149322	24.640664689322	4.01279322032203
4	0.487252394388889	2.01110998057407	1.00750258024074	1.61914178203704	23.1487290127778	4.1173864197037
40	0.444233065821429	2.02637785453571	0.996294767821429	1.60408325348214	22.5318199405357	4.07474999998214
41	0.431288527245614	2.01604822847368	1.011178188	1.58344557754386	24.4199108187719	4.03076666663158
42	0.446168303534483	2.04256416786207	1.02574797212069	1.56809995598276	22.665800575	4.05692729884483
46	0.428119098305085	1.94305041284746	1.09834127123729	1.57407517525424	25.6758570620339	3.94513813557627
48	0.465929791491228	1.97293327857895	0.946637183035088	1.56637011705263	20.3180318714035	4.00519035089474
5	0.493453160053571	1.95281792801786	1.00988411664286	1.611633646	19.9385268873214	4.05794999998214
50	0.410514222947368	1.96545243917544	1.02218761636842	1.58661681215789	20.4358421045614	3.9625877192807
54	0.422922285423729	2.03629238862712	0.987236715813559	1.70872787876271	25.8764788138983	4.1679279660678
6	0.525326780101695	2.01220391154237	0.954570867254237	1.6677104248983	24.8869663271186	4.20526384184746
64	0.407757561266667	2.01641583105	1.13128014721667	1.57535094408333	21.5379266666667	3.99953666663333
8	0.467607398392857	1.86729171907143	0.976325041696429	1.66708240955357	25.0972985121429	4.00197232146429
9	0.54563854174	1.94117531328	1.06015606336	1.52441391432	21.4929099996	4.01163466666
RC	0.500677399213115	1.90978277565574	1.06295866667213	1.56763747457377	22.4288419121311	3.978079235
