## Supplementary material for "Variation in relaxation of non-photochemical quenching between the founder genotypes of the soybean (Glycine max) nested association mapping population": Table S4

### Sheet: Plot numbers
Year	Name	NAMID	Plot	Rep
2021	IA3023	RC	12	1
2021	IA3023	RC	69	2
2021	IA3023	RC	108	3
2021	IA3023	RC	140	4
2021	IA3023	RC	171	5
2021	PI574486	NAM64	33	1
2021	PI574486	NAM64	59	2
2021	PI574486	NAM64	97	3
2021	PI574486	NAM64	124	4
2021	PI574486	NAM64	172	5
2021	PI404188A	NAM54	19	1
2021	PI404188A	NAM54	55	2
2021	PI404188A	NAM54	101	3
2021	PI404188A	NAM54	147	4
2021	PI404188A	NAM54	193	5
2021	PI561370	NAM50	14	1
2021	PI561370	NAM50	74	2
2021	PI561370	NAM50	115	3
2021	PI561370	NAM50	155	4
2021	PI561370	NAM50	168	5
2021	PI518751	NAM48	18	1
2021	PI518751	NAM48	66	2
2021	PI518751	NAM48	103	3
2021	PI518751	NAM48	154	4
2021	PI518751	NAM48	197	5
2021	PI507681B	NAM46	1	1
2021	PI507681B	NAM46	43	2
2021	PI507681B	NAM46	116	3
2021	PI507681B	NAM46	132	4
2021	PI507681B	NAM46	203	5
2021	PI437169B	NAM42	2	1
2021	PI437169B	NAM42	65	2
2021	PI437169B	NAM42	109	3
2021	PI437169B	NAM42	138	4
2021	PI437169B	NAM42	180	5
2021	PI427136	NAM41	21	1
2021	PI427136	NAM41	61	2
2021	PI427136	NAM41	91	3
2021	PI427136	NAM41	134	4
2021	PI427136	NAM41	189	5
2021	PI398881	NAM40	11	1
2021	PI398881	NAM40	48	2
2021	PI398881	NAM40	90	3
2021	PI398881	NAM40	131	4
2021	PI398881	NAM40	201	5
2021	LG04-6000	NAM39	40	1
2021	LG04-6000	NAM39	49	2
2021	LG04-6000	NAM39	95	3
2021	LG04-6000	NAM39	157	4
2021	LG04-6000	NAM39	202	5
2021	LG00-3372	NAM38	20	1
2021	LG00-3372	NAM38	79	2
2021	LG00-3372	NAM38	112	3
2021	LG00-3372	NAM38	163	4
2021	LG00-3372	NAM38	177	5
2021	LG98-1605	NAM37	4	1
2021	LG98-1605	NAM37	77	2
2021	LG98-1605	NAM37	102	3
2021	LG98-1605	NAM37	126	4
2021	LG98-1605	NAM37	199	5
2021	LG97-7012	NAM36	10	1
2021	LG97-7012	NAM36	47	2
2021	LG97-7012	NAM36	105	3
2021	LG97-7012	NAM36	144	4
2021	LG97-7012	NAM36	183	5
2021	LG94-1906	NAM34	9	1
2021	LG94-1906	NAM34	81	2
2021	LG94-1906	NAM34	87	3
2021	LG94-1906	NAM34	156	4
2021	LG94-1906	NAM34	181	5
2021	LG94-1128	NAM33	3	1
2021	LG94-1128	NAM33	56	2
2021	LG94-1128	NAM33	98	3
2021	LG94-1128	NAM33	135	4
2021	LG94-1128	NAM33	192	5
2021	LG92-1255	NAM32	8	1
2021	LG92-1255	NAM32	82	2
2021	LG92-1255	NAM32	107	3
2021	LG92-1255	NAM32	145	4
2021	LG92-1255	NAM32	185	5
2021	LG90-2550	NAM31	17	1
2021	LG90-2550	NAM31	60	2
2021	LG90-2550	NAM31	118	3
2021	LG90-2550	NAM31	139	4
2021	LG90-2550	NAM31	188	5
2021	LG05-4832	NAM30	27	1
2021	LG05-4832	NAM30	46	2
2021	LG05-4832	NAM30	92	3
2021	LG05-4832	NAM30	137	4
2021	LG05-4832	NAM30	167	5
2021	LG05-4464	NAM29	25	1
2021	LG05-4464	NAM29	67	2
2021	LG05-4464	NAM29	119	3
2021	LG05-4464	NAM29	125	4
2021	LG05-4464	NAM29	191	5
2021	LG05-4317	NAM28	34	1
2021	LG05-4317	NAM28	58	2
2021	LG05-4317	NAM28	104	3
2021	LG05-4317	NAM28	159	4
2021	LG05-4317	NAM28	190	5
2021	LG05-4292	NAM27	38	1
2021	LG05-4292	NAM27	53	2
2021	LG05-4292	NAM27	114	3
2021	LG05-4292	NAM27	152	4
2021	LG05-4292	NAM27	178	5
2021	LG04-4717	NAM26	24	1
2021	LG04-4717	NAM26	45	2
2021	LG04-4717	NAM26	84	3
2021	LG04-4717	NAM26	133	4
2021	LG04-4717	NAM26	204	5
2021	LG03-3191	NAM25	32	1
2021	LG03-3191	NAM25	76	2
2021	LG03-3191	NAM25	89	3
2021	LG03-3191	NAM25	153	4
2021	LG03-3191	NAM25	196	5
2021	LG03-2979	NAM24	15	1
2021	LG03-2979	NAM24	42	2
2021	LG03-2979	NAM24	83	3
2021	LG03-2979	NAM24	130	4
2021	LG03-2979	NAM24	173	5
2021	U03-100612	NAM23	5	1
2021	U03-100612	NAM23	73	2
2021	U03-100612	NAM23	85	3
2021	U03-100612	NAM23	151	4
2021	U03-100612	NAM23	200	5
2021	Skylla	NAM22	7	1
2021	Skylla	NAM22	80	2
2021	Skylla	NAM22	117	3
2021	Skylla	NAM22	162	4
2021	Skylla	NAM22	195	5
2021	NE3001	NAM18	6	1
2021	NE3001	NAM18	52	2
2021	NE3001	NAM18	96	3
2021	NE3001	NAM18	142	4
2021	NE3001	NAM18	174	5
2021	S06-13640	NAM17	41	1
2021	S06-13640	NAM17	64	2
2021	S06-13640	NAM17	122	3
2021	S06-13640	NAM17	158	4
2021	S06-13640	NAM17	175	5
2021	Maverick	NAM15	31	1
2021	Maverick	NAM15	78	2
2021	Maverick	NAM15	88	3
2021	Maverick	NAM15	146	4
2021	Maverick	NAM15	205	5
2021	MaGellan	NAM14	39	1
2021	MaGellan	NAM14	72	2
2021	MaGellan	NAM14	113	3
2021	MaGellan	NAM14	149	4
2021	MaGellan	NAM14	182	5
2021	LD02-9050	NAM13	30	1
2021	LD02-9050	NAM13	44	2
2021	LD02-9050	NAM13	110	3
2021	LD02-9050	NAM13	164	4
2021	LD02-9050	NAM13	187	5
2021	LD02-4485	NAM12	16	1
2021	LD02-4485	NAM12	57	2
2021	LD02-4485	NAM12	121	3
2021	LD02-4485	NAM12	141	4
2021	LD02-4485	NAM12	198	5
2021	LD01-5907	NAM11	26	1
2021	LD01-5907	NAM11	62	2
2021	LD01-5907	NAM11	111	3
2021	LD01-5907	NAM11	150	4
2021	LD01-5907	NAM11	179	5
2021	LD00-3309	NAM10	36	1
2021	LD00-3309	NAM10	70	2
2021	LD00-3309	NAM10	123	3
2021	LD00-3309	NAM10	136	4
2021	LD00-3309	NAM10	170	5
2021	Prohio	NAM 9	29	1
2021	Prohio	NAM 9	75	2
2021	Prohio	NAM 9	93	3
2021	Prohio	NAM 9	128	4
2021	Prohio	NAM 9	165	5
2021	HS6-3976	NAM 8	35	1
2021	HS6-3976	NAM 8	54	2
2021	HS6-3976	NAM 8	94	3
2021	HS6-3976	NAM 8	148	4
2021	HS6-3976	NAM 8	186	5
2021	CL0J173-6-8	NAM 6	23	1
2021	CL0J173-6-8	NAM 6	63	2
2021	CL0J173-6-8	NAM 6	100	3
2021	CL0J173-6-8	NAM 6	129	4
2021	CL0J173-6-8	NAM 6	169	5
2021	CL0J095-4-6	NAM 5	22	1
2021	CL0J095-4-6	NAM 5	68	2
2021	CL0J095-4-6	NAM 5	86	3
2021	CL0J095-4-6	NAM 5	161	4
2021	CL0J095-4-6	NAM 5	184	5
2021	5M20-2-5-2	NAM 4	28	1
2021	5M20-2-5-2	NAM 4	51	2
2021	5M20-2-5-2	NAM 4	106	3
2021	5M20-2-5-2	NAM 4	127	4
2021	5M20-2-5-2	NAM 4	194	5
2021	4J105-3-4	NAM 3	37	1
2021	4J105-3-4	NAM 3	50	2
2021	4J105-3-4	NAM 3	120	3
2021	4J105-3-4	NAM 3	160	4
2021	4J105-3-4	NAM 3	176	5
2021	TN05-3027	NAM 2	13	1
2021	TN05-3027	NAM 2	71	2
2021	TN05-3027	NAM 2	99	3
2021	TN05-3027	NAM 2	143	4
2021	TN05-3027	NAM 2	166	5
2022	IA3023	RC	26	1
2022	IA3023	RC	66	2
2022	IA3023	RC	115	3
2022	IA3023	RC	140	4
2022	IA3023	RC	193	5
2022	PI574486	NAM64	29	1
2022	PI574486	NAM64	42	2
2022	PI574486	NAM64	96	3
2022	PI574486	NAM64	151	4
2022	PI574486	NAM64	183	5
2022	PI404188A	NAM54	22	1
2022	PI404188A	NAM54	65	2
2022	PI404188A	NAM54	93	3
2022	PI404188A	NAM54	159	4
2022	PI404188A	NAM54	187	5
2022	PI561370	NAM50	2	1
2022	PI561370	NAM50	71	2
2022	PI561370	NAM50	95	3
2022	PI561370	NAM50	162	4
2022	PI561370	NAM50	189	5
2022	PI518751	NAM48	9	1
2022	PI518751	NAM48	58	2
2022	PI518751	NAM48	102	3
2022	PI518751	NAM48	130	4
2022	PI518751	NAM48	203	5
2022	PI507681B	NAM46	25	1
2022	PI507681B	NAM46	82	2
2022	PI507681B	NAM46	114	3
2022	PI507681B	NAM46	163	4
2022	PI507681B	NAM46	202	5
2022	PI437169B	NAM42	33	1
2022	PI437169B	NAM42	72	2
2022	PI437169B	NAM42	94	3
2022	PI437169B	NAM42	147	4
2022	PI437169B	NAM42	191	5
2022	PI427136	NAM41	30	1
2022	PI427136	NAM41	51	2
2022	PI427136	NAM41	111	3
2022	PI427136	NAM41	149	4
2022	PI427136	NAM41	204	5
2022	PI398881	NAM40	35	1
2022	PI398881	NAM40	81	2
2022	PI398881	NAM40	85	3
2022	PI398881	NAM40	135	4
2022	PI398881	NAM40	184	5
2022	LG04-6000	NAM39	20	1
2022	LG04-6000	NAM39	43	2
2022	LG04-6000	NAM39	119	3
2022	LG04-6000	NAM39	137	4
2022	LG04-6000	NAM39	166	5
2022	LG00-3372	NAM38	12	1
2022	LG00-3372	NAM38	61	2
2022	LG00-3372	NAM38	123	3
2022	LG00-3372	NAM38	154	4
2022	LG00-3372	NAM38	194	5
2022	LG98-1605	NAM37	13	1
2022	LG98-1605	NAM37	46	2
2022	LG98-1605	NAM37	118	3
2022	LG98-1605	NAM37	124	4
2022	LG98-1605	NAM37	196	5
2022	LG97-7012	NAM36	39	1
2022	LG97-7012	NAM36	77	2
2022	LG97-7012	NAM36	113	3
2022	LG97-7012	NAM36	144	4
2022	LG97-7012	NAM36	176	5
2022	LG94-1906	NAM34	5	1
2022	LG94-1906	NAM34	57	2
2022	LG94-1906	NAM34	97	3
2022	LG94-1906	NAM34	132	4
2022	LG94-1906	NAM34	200	5
2022	LG94-1128	NAM33	24	1
2022	LG94-1128	NAM33	56	2
2022	LG94-1128	NAM33	121	3
2022	LG94-1128	NAM33	126	4
2022	LG94-1128	NAM33	178	5
2022	LG92-1255	NAM32	3	1
2022	LG92-1255	NAM32	64	2
2022	LG92-1255	NAM32	100	3
2022	LG92-1255	NAM32	156	4
2022	LG92-1255	NAM32	190	5
2022	LG90-2550	NAM31	27	1
2022	LG90-2550	NAM31	80	2
2022	LG90-2550	NAM31	116	3
2022	LG90-2550	NAM31	145	4
2022	LG90-2550	NAM31	169	5
2022	LG05-4832	NAM30	18	1
2022	LG05-4832	NAM30	67	2
2022	LG05-4832	NAM30	86	3
2022	LG05-4832	NAM30	158	4
2022	LG05-4832	NAM30	181	5
2022	LG05-4464	NAM29	6	1
2022	LG05-4464	NAM29	53	2
2022	LG05-4464	NAM29	107	3
2022	LG05-4464	NAM29	125	4
2022	LG05-4464	NAM29	205	5
2022	LG05-4317	NAM28	40	1
2022	LG05-4317	NAM28	55	2
2022	LG05-4317	NAM28	117	3
2022	LG05-4317	NAM28	153	4
2022	LG05-4317	NAM28	175	5
2022	LG05-4292	NAM27	28	1
2022	LG05-4292	NAM27	79	2
2022	LG05-4292	NAM27	108	3
2022	LG05-4292	NAM27	160	4
2022	LG05-4292	NAM27	192	5
2022	LG04-4717	NAM26	1	1
2022	LG04-4717	NAM26	70	2
2022	LG04-4717	NAM26	101	3
2022	LG04-4717	NAM26	136	4
2022	LG04-4717	NAM26	173	5
2022	LG03-3191	NAM25	17	1
2022	LG03-3191	NAM25	48	2
2022	LG03-3191	NAM25	120	3
2022	LG03-3191	NAM25	133	4
2022	LG03-3191	NAM25	195	5
2022	LG03-2979	NAM24	23	1
2022	LG03-2979	NAM24	73	2
2022	LG03-2979	NAM24	90	3
2022	LG03-2979	NAM24	127	4
2022	LG03-2979	NAM24	170	5
2022	U03-100612	NAM23	36	1
2022	U03-100612	NAM23	50	2
2022	U03-100612	NAM23	122	3
2022	U03-100612	NAM23	161	4
2022	U03-100612	NAM23	199	5
2022	Skylla	NAM22	7	1
2022	Skylla	NAM22	62	2
2022	Skylla	NAM22	84	3
2022	Skylla	NAM22	155	4
2022	Skylla	NAM22	185	5
2022	NE3001	NAM18	32	1
2022	NE3001	NAM18	52	2
2022	NE3001	NAM18	110	3
2022	NE3001	NAM18	129	4
2022	NE3001	NAM18	179	5
2022	S06-13640	NAM17	14	1
2022	S06-13640	NAM17	54	2
2022	S06-13640	NAM17	89	3
2022	S06-13640	NAM17	150	4
2022	S06-13640	NAM17	182	5
2022	Maverick	NAM15	10	1
2022	Maverick	NAM15	47	2
2022	Maverick	NAM15	106	3
2022	Maverick	NAM15	134	4
2022	Maverick	NAM15	180	5
2022	MaGellan	NAM14	34	1
2022	MaGellan	NAM14	76	2
2022	MaGellan	NAM14	99	3
2022	MaGellan	NAM14	131	4
2022	MaGellan	NAM14	188	5
2022	LD02-9050	NAM13	19	1
2022	LD02-9050	NAM13	49	2
2022	LD02-9050	NAM13	98	3
2022	LD02-9050	NAM13	143	4
2022	LD02-9050	NAM13	167	5
2022	LD02-4485	NAM12	37	1
2022	LD02-4485	NAM12	68	2
2022	LD02-4485	NAM12	88	3
2022	LD02-4485	NAM12	146	4
2022	LD02-4485	NAM12	165	5
2022	LD01-5907	NAM11	8	1
2022	LD01-5907	NAM11	60	2
2022	LD01-5907	NAM11	103	3
2022	LD01-5907	NAM11	152	4
2022	LD01-5907	NAM11	177	5
2022	LD00-3309	NAM10	38	1
2022	LD00-3309	NAM10	78	2
2022	LD00-3309	NAM10	112	3
2022	LD00-3309	NAM10	141	4
2022	LD00-3309	NAM10	198	5
2022	Prohio	NAM 9	21	1
2022	Prohio	NAM 9	74	2
2022	Prohio	NAM 9	92	3
2022	Prohio	NAM 9	138	4
2022	Prohio	NAM 9	197	5
2022	HS6-3976	NAM 8	11	1
2022	HS6-3976	NAM 8	45	2
2022	HS6-3976	NAM 8	91	3
2022	HS6-3976	NAM 8	164	4
2022	HS6-3976	NAM 8	172	5
2022	CL0J173-6-8	NAM 6	41	1
2022	CL0J173-6-8	NAM 6	75	2
2022	CL0J173-6-8	NAM 6	104	3
2022	CL0J173-6-8	NAM 6	148	4
2022	CL0J173-6-8	NAM 6	174	5
2022	CL0J095-4-6	NAM 5	4	1
2022	CL0J095-4-6	NAM 5	59	2
2022	CL0J095-4-6	NAM 5	87	3
2022	CL0J095-4-6	NAM 5	128	4
2022	CL0J095-4-6	NAM 5	168	5
2022	5M20-2-5-2	NAM 4	31	1
2022	5M20-2-5-2	NAM 4	44	2
2022	5M20-2-5-2	NAM 4	105	3
2022	5M20-2-5-2	NAM 4	157	4
2022	5M20-2-5-2	NAM 4	201	5
2022	4J105-3-4	NAM 3	16	1
2022	4J105-3-4	NAM 3	63	2
2022	4J105-3-4	NAM 3	83	3
2022	4J105-3-4	NAM 3	142	4
2022	4J105-3-4	NAM 3	186	5
2022	TN05-3027	NAM 2	15	1
2022	TN05-3027	NAM 2	69	2
2022	TN05-3027	NAM 2	109	3
2022	TN05-3027	NAM 2	139	4
2022	TN05-3027	NAM 2	171	5

### Sheet: 2021 layout
2021 Field layout
North-South Rows
1.2 m rows
0.75 m spacing between rows
latitude 40.084604, longitude -88.227952
Plot layout
201 205
200			191
181			190
180			171
161			170
160			151
141			150
140			131
121			130
120			111
101			110
100			91
81			90
80			71
61			70
60			51
41			50
40			31
21			30
20			11
1			10

### Sheet: 2022 layout
2022 Field layout
North-South Rows
1.2 m rows
0.75 m spacing between rows
latitude 40.064866, longitude -88.193084
Plot layout
1					41
42					82
83					123
124					164
165					205
