## Supplementary material for "Variation in relaxation of non-photochemical quenching between the founder genotypes of the soybean (Glycine max) nested association mapping population": Table S5

### Sheet: Sheet1
Year	Time_point	Date	Days after sowing	Development stage
1	Sowing	2021-06-05	0	-
1	1	2021-06-25	20	V1
1	2	2021-06-30	25	V2
1	3	2021-07-07	33	V3
1	4	2021-07-13	38	V4 –V5
1	5	2021-07-20	45	R1
1	6	2021-07-28	53	R2
1	8	2021-08-11	67	R3-R4
2	Sowing	2022-06-12	0	-
2	1	2022-07-06	24	V2
2	2	2022-07-12	30	V3
2	3	2022-07-19	37	V4
2	4	2022-07-26	44	R1
2	5	2022-08-04	53	R2
2	6	2022-08-20	69	R4
