## Supplementary material for "Variation in relaxation of non-photochemical quenching between the founder genotypes of the soybean (Glycine max) nested association mapping population": Table S6

### Sheet: Sheet1
NAMID	Plant height (inch)	no of trifoliate	No of 1ry branches	No of 2ry branches	Leaf length_left (cm)	Leaf length_middle (cm)	Leaf length_right (cm)	Leaf width_left (cm)	Leaf width_middle (cm)	Leaf width_right (cm)	Internode length (cm)	Branch angle (degree)	No of pods
NAM24	40	18	12	4	13	14	12.5	7.2	6.6	7	7	41.1	87
NAM24	40	17	13	4	11	13	11	7	7	7	7.8	36.9	61
NAM24	39	40	14	25	11	14.2	11.9	5.6	5.5	5.5	7.5	34.1	137
NAM24	43	16	10	5	13	13	11.5	7	6	6.3	8	23	71
NAM24	36	27	12	14	11	12	12.5	5.6	5.5	6.5	5.6	31.4	88
NAM28	44	28	19	8	13	14	12.3	6	5.6	5.3	7	27.4	80
NAM28	38	24	13	10	13	13	12	5.2	5.4	5.5	5	50	55
NAM28	36	21	14	8	13	12	12	5.5	5.5	5	4.8	45.4	55
NAM28	44	30	16	12	13	14	13	6.5	6.5	6	6	26.8	88
NAM28	40	30	15	15	12	13.5	12	5.5	5	5.6	7	47.1	80
NAM3	39	20	12	11	12.5	12.1	12	7.8	7.5	8.7	7	52.9	60
NAM3	39	22	14	7	12	13	12	7.5	7.2	8	6	46	85
NAM3	36	21	12	6	11	11	11	7.5	7	6.5	6.6	34.2	63
NAM3	39	13	13	5	11.5	11.2	11.5	7.8	7	7.8	6	26.1	47
NAM3	39	17	10	9	13.2	14	13	10	9.5	9.6	7	27.8	70
NAM36	36	9	9	0	8.8	9.3	8.7	7.6	8	7.9	6	40.6	35
NAM36	36	15	10	3	10	11.2	11	6.9	7	7	7	28.1	56
NAM36	32	6	6	1	9.4	10	9	7	7	6.7	7.3	25.6	23
NAM36	35	18	11	6	12	14	11.2	6.5	6.7	6.5	5	31.4	76
NAM36	35	15	9	6	8	6	7	5	6	4.8	6.5	51	50
NAM37	31	24	15	11	11	13	10	5.6	5.6	5.4	4.5	58.2	110
NAM37	28	19	8	10	8	9	8.3	5	4.8	5	8	30	98
NAM37	31	24	14	16	12	14	12.3	6.2	6.2	6	5.1	40.2	80
NAM37	27	13	8	3	12	11.2	11	6.5	6.5	6.4	5	58	55
NAM54	38	4	8	1	10	11	9.5	7.5	7.8	7.5	8	85	38
NAM54	41	20	10	8	8.5	9	8	7	6.8	6.5	7	35.9	65
NAM54	37	25	11	11	10.8	10.9	10	8.5	7	8	5.2	56	75
NAM54	41	15	12	5	12	13	13	8.8	9	9	8	33	67
NAM54	37	10	9	2	10	11	10.5	8	7	7.2	6.5	40.2	40
NAM6	34	9	9	0	11	12	9.5	6.9	6.4	6	7	37.4	27
NAM6	20	8	8	0	9	10	8.5	6	6.5	6	4	39.2	20
NAM6	32	16	10	5	10	12	10	7	6.5	6.5	5.5	38.6	46
NAM6	32	10	8	2	9	9.2	8.9	7	7.5	7	6	42.5	31
NAM6	38	20	12	6	11.2	11.4	11	7.4	7.5	7.8	5	40.1	61
RC	34.5	10	11	3	10.75	12	11.2	6.1	7	7	7	61.5	41
RC	34	20	10	9	11.5	11	12.4	7	7	7	6.2	62.5	67
RC	34	13	10	2	10	12	10	5	6	5.8	8	45.5	55
RC	32	10	10	0	10	11	10	6	6	6	5.4	28.5	36
RC	35	24	13	10	11	11.5	10	7	6.5	6.5	7	25.7	58
