## Supplementary material for "Variation in relaxation of non-photochemical quenching between the founder genotypes of the soybean (Glycine max) nested association mapping population": Table S7

NAMID	replicate	area/cm2
NAM24	1	40.1
NAM46	1	40.2
NAM13	1	45.3
NAM26	1	56.9
NAM30	1	39.9
NAM36	1	28.2
NAM40	1	73.6
NAM39	1	42.1
NAM 3	1	75.6
NAM 4	1	38.9
NAM18	1	51.8
NAM27	1	39.4
NAM 8	1	54.7
NAM54	1	58.5
NAM33	1	51.2
NAM12	1	50.9
NAM28	1	38.4
NAM64	1	47.2
NAM31	1	50.3
NAM41	1	37.7
NAM11	1	41
NAM 6	1	42.7
NAM17	1	46.3
NAM42	1	56.2
NAM48	1	52.8
NAM29	1	44.3
NAM 5	1	28.6
RC	1	41.7
NAM10	1	45.7
NAM 2	1	47.9
NAM14	1	39.8
NAM23	1	33.3
NAM50	1	40.2
NAM 9	1	65.1
NAM25	1	40.4
NAM37	1	36.2
NAM15	1	37.6
NAM38	1	37.2
NAM22	1	35.8
NAM34	1	47.4
NAM32	1	71.7
NAM24	1	32.6
NAM26	1	34.6
NAM23	1	38.2
NAM 5	1	52.5
NAM34	1	50.6
NAM15	1	40.1
NAM25	1	50.7
NAM40	1	53.4
NAM41	1	64.8
NAM30	1	47.2
NAM 9	1	61.7
NAM 8	1	47.7
NAM39	1	52.9
NAM18	1	31.8
NAM64	1	29.9
NAM33	1	30.3
NAM 2	1	38.8
NAM 6	1	42.6
NAM54	1	52.5
NAM37	1	25.7
NAM48	1	37.9
NAM28	1	26.2
NAM36	1	37.7
NAM 4	1	43.4
NAM32	1	44.4
RC	1	35.1
NAM42	1	57.5
NAM13	1	51.4
NAM11	1	51.9
NAM38	1	42.6
NAM14	1	50.7
NAM27	1	47
NAM50	1	44.1
NAM46	1	44.9
NAM22	1	46.1
NAM31	1	42.1
NAM29	1	45.4
NAM 3	1	48
NAM12	1	44.4
NAM17	1	39.6
NAM10	1	43.8
NAM64	1	39.6
NAM29	1	54.6
NAM37	1	53.1
NAM 4	1	45.3
NAM 9	1	51.8
NAM 6	1	40.5
NAM24	1	62
NAM40	1	63.9
NAM46	1	49.6
NAM26	1	45.7
NAM41	1	88
NAM33	1	50.6
NAM10	1	34.8
NAM30	1	41
NAM42	1	42.6
NAM31	1	60.5
RC	1	24.6
NAM12	1	39.7
NAM18	1	39.9
NAM 2	1	40
NAM36	1	55.4
NAM32	1	45.8
NAM15	1	60.5
NAM54	1	53
NAM 8	1	47.4
NAM14	1	53.9
NAM11	1	49.1
NAM23	1	54.2
NAM27	1	51.2
NAM25	1	32.8
NAM48	1	56.9
NAM50	1	67.3
NAM34	1	54.8
NAM39	1	53.8
NAM17	1	65.5
NAM28	1	37.3
NAM 3	1	45.7
NAM 5	1	45.5
NAM22	1	40.1
NAM38	1	51.4
NAM13	1	47.9
NAM24	2	47.1
NAM46	2	41
NAM13	2	50.6
NAM26	2	61.5
NAM30	2	48.4
NAM36	2	26.9
NAM40	2	72.1
NAM39	2	38
NAM 3	2	73.7
NAM 4	2	39
NAM18	2	58.4
NAM27	2	39.4
NAM 8	2	59.1
NAM54	2	61.1
NAM33	2	44.9
NAM12	2	48.7
NAM28	2	34.9
NAM64	2	48.9
NAM31	2	55.7
NAM41	2	38.4
NAM11	2	48.2
NAM 6	2	43.8
NAM17	2	45.2
NAM42	2	61.6
NAM48	2	48.8
NAM29	2	43.5
NAM 5	2	34.9
RC	2	54
NAM10	2	43.8
NAM 2	2	50.9
NAM14	2	39.2
NAM23	2	34.2
NAM50	2	39.9
NAM 9	2	59.6
NAM25	2	47
NAM37	2	32.2
NAM15	2	35.6
NAM38	2	38.9
NAM22	2	32.2
NAM34	2	43.2
NAM32	2	57.6
NAM24	2	29.5
NAM26	2	28.2
NAM23	2	40.3
NAM 5	2	56.2
NAM34	2	60
NAM15	2	49.4
NAM25	2	50.8
NAM40	2	47
NAM41	2	62.7
NAM30	2	52
NAM 9	2	50
NAM 8	2	54.7
NAM39	2	56.1
NAM18	2	32.4
NAM64	2	31.8
NAM33	2	32.3
NAM 2	2	35
NAM 6	2	46.1
NAM54	2	51.4
NAM37	2	23.5
NAM48	2	35.3
NAM28	2	26.9
NAM36	2	37.5
NAM 4	2	48.3
NAM32	2	52.9
RC	2	42.7
NAM42	2	52.1
NAM13	2	45.8
NAM11	2	44.9
NAM38	2	45.9
NAM14	2	56
NAM27	2	48.8
NAM50	2	38.5
NAM46	2	38
NAM22	2	41.8
NAM31	2	40.3
NAM29	2	50.1
NAM 3	2	46.2
NAM12	2	49.2
NAM17	2	50.6
NAM10	2	38.4
NAM64	2	40.7
NAM29	2	50.4
NAM37	2	57.4
NAM 4	2	45.9
NAM 9	2	47.1
NAM 6	2	39.6
NAM24	2	58.5
NAM40	2	66.1
NAM46	2	52.4
NAM26	2	48.7
NAM41	2	94.1
NAM33	2	52.7
NAM10	2	37.6
NAM30	2	48.2
NAM42	2	50.8
NAM31	2	56.2
RC	2	29.5
NAM12	2	45.5
NAM18	2	39.1
NAM 2	2	37.8
NAM36	2	42.6
NAM32	2	48.9
NAM15	2	66.2
NAM54	2	65.8
NAM 8	2	47.1
NAM14	2	56.4
NAM11	2	50.4
NAM23	2	51.9
NAM27	2	44.8
NAM25	2	38.6
NAM48	2	52.9
NAM50	2	58.6
NAM34	2	60.9
NAM39	2	51.5
NAM17	2	65.7
NAM28	2	40.2
NAM 3	2	46.6
NAM 5	2	46.4
NAM22	2	47.8
NAM38	2	63
NAM13	2	51.7
NAM24	3	50
NAM46	3	38.3
NAM13	3	51.8
NAM26	3	57.8
NAM30	3	53.2
NAM36	3	34.2
NAM40	3	68.2
NAM39	3	43.9
NAM 3	3	72.2
NAM 4	3	42.8
NAM18	3	52.4
NAM27	3	45.4
NAM 8	3	55.9
NAM54	3	57.6
NAM33	3	48.1
NAM12	3	52.7
NAM28	3	39.3
NAM64	3	49.3
NAM31	3	53.3
NAM41	3	40.8
NAM11	3	45.3
NAM 6	3	40.4
NAM17	3	53.6
NAM42	3	57.4
NAM48	3	50.7
NAM29	3	43.6
NAM 5	3	37
RC	3	55
NAM10	3	45.9
NAM 2	3	52.8
NAM14	3	41.9
NAM23	3	39.7
NAM50	3	38.3
NAM 9	3	71.2
NAM25	3	43.6
NAM37	3	40.2
NAM15	3	41.2
NAM38	3	44.8
NAM22	3	41.7
NAM34	3	46.6
NAM32	3	62.4
NAM24	3	36.2
NAM26	3	37.2
NAM23	3	43.3
NAM 5	3	57.9
NAM34	3	55.3
NAM15	3	46.9
NAM25	3	56
NAM40	3	49.8
NAM41	3	70.1
NAM30	3	52.8
NAM 9	3	54
NAM 8	3	50.1
NAM39	3	56.4
NAM18	3	37.4
NAM64	3	28.9
NAM33	3	34.5
NAM 2	3	38.6
NAM 6	3	45.9
NAM54	3	51.6
NAM37	3	32.1
NAM48	3	38.5
NAM28	3	32
NAM36	3	46.2
NAM 4	3	44.2
NAM32	3	46.5
RC	3	39.1
NAM42	3	55.4
NAM13	3	46
NAM11	3	47.5
NAM38	3	53
NAM14	3	56.4
NAM27	3	39
NAM50	3	42.2
NAM46	3	46.5
NAM22	3	39.9
NAM31	3	43.8
NAM29	3	50.5
NAM 3	3	45
NAM12	3	52.5
NAM17	3	45.3
NAM10	3	37.6
NAM64	3	42.6
NAM29	3	54.4
NAM37	3	54.7
NAM 4	3	43.1
NAM 9	3	52.8
NAM 6	3	41.8
NAM24	3	55
NAM40	3	58.2
NAM46	3	50.5
NAM26	3	43.73
NAM41	3	89.4
NAM33	3	42.9
NAM10	3	37.9
NAM30	3	45.8
NAM42	3	51.9
NAM31	3	49.1
RC	3	35.2
NAM12	3	45.8
NAM18	3	40.3
NAM 2	3	39.4
NAM36	3	50.9
NAM32	3	41.6
NAM15	3	63.4
NAM54	3	63.3
NAM 8	3	48.3
NAM14	3	54.2
NAM11	3	50.4
NAM23	3	52.7
NAM27	3	44.4
NAM25	3	40.7
NAM48	3	53.4
NAM50	3	61.5
NAM34	3	58
NAM39	3	55
NAM17	3	54.3
NAM28	3	41.5
NAM 3	3	50.3
NAM 5	3	42.5
NAM22	3	46
NAM38	3	67.9
NAM13	3	54.54
