## Supplementary material for "Variation in relaxation of non-photochemical quenching between the founder genotypes of the soybean (Glycine max) nested association mapping population": Table S8

### Sheet: Raw data
Time	plot	rep	Trans-	Spread	Incid-	Beam	Zenith	LAI
11:56:12	1	1	1703.6	0.01	1732.9	0.71	38.3	0
12:23:58	1	1	87.4	1.17	1563.9	0.54	34.4	4.8
12:24:19	1	2	38.5	0.59	796.1	0.14	34.4	4.9
12:27:51	2	2	194.5	1.14	2087.6	0.59	33.9	3.9
12:27:38	2	1	119.8	1.27	2057	0.58	34	4.8
12:28:28	4	2	140.1	1.18	2075.3	0.6	33.9	4.5
12:28:16	4	1	94.5	0.93	2076.6	0.59	33.9	5.2
12:28:47	5	1	145.3	1	2057	0.61	33.8	4.4
12:35:30	5	2	364.8	0.91	2077.2	0.58	33	2.9
12:36:04	6	2	119.3	1.31	2065.6	0.57	33	4.8
12:35:47	6	1	91.2	1.2	1979.5	0.56	33	5.2
12:36:40	7	2	603.6	0.8	2119.3	0.58	32.9	2
12:36:19	7	1	530.8	0.88	2076.6	0.57	32.9	2.2
12:36:55	8	1	149.5	0.8	2140	0.59	32.9	4.5
12:37:14	8	2	183.9	1.26	1964.3	0.57	32.8	3.9
12:39:20	9	2	71	0.6	1447.3	0.47	32.6	5.1
12:37:36	9	1	43.3	0.19	858.9	0.07	32.8	4.8
12:39:49	10	2	133.2	1.37	2045.4	0.62	32.5	4.6
12:39:35	10	1	98.8	1.23	1875.8	0.59	32.5	5
12:40:39	11	2	145.7	0.99	2017.4	0.64	32.4	4.5
12:40:16	11	1	126.8	1.55	2018.6	0.63	32.5	4.7
12:41:13	12	2	49.1	1.12	2036.3	0.65	32.4	6.5
12:40:52	12	1	89.2	1.07	2021.6	0.64	32.4	5.4
12:41:33	13	1	39.6	1.46	2044.2	0.64	32.3	6.9
12:41:52	13	2	63.3	1.78	2044.2	0.64	32.3	6
12:42:09	14	1	58.8	0.82	2036.3	0.64	32.3	6.1
12:42:24	14	2	77.8	1.33	2030.2	0.64	32.2	5.6
12:43:00	15	2	32.9	0.28	2002.1	0.64	32.2	7.2
12:42:44	15	1	43.1	2.26	2018.6	0.64	32.2	6.7
12:43:18	16	1	43.6	1.07	1989.3	0.63	32.1	6.6
12:43:38	16	2	85.2	1.85	1978.3	0.63	32.1	5.4
12:44:40	17	2	67	1.9	2006.4	0.65	32	5.9
12:43:54	17	1	122.2	1.5	1997.2	0.64	32.1	4.8
12:45:11	18	2	81.2	1	1977.7	0.64	31.9	5.5
12:44:56	18	1	135	1.94	1989.3	0.64	32	4.6
12:45:40	19	2	68.8	1.3	1992.3	0.64	31.9	5.8
12:45:25	19	1	108.6	1.81	1985.6	0.64	31.9	5
12:46:10	20	2	48.9	0.78	1996.6	0.64	31.8	6.5
12:45:55	20	1	60	1.18	1994.2	0.64	31.9	6.1
12:47:10	21	2	106.9	1.66	2000.3	0.65	31.7	5
12:46:58	21	1	117	1.44	1994.2	0.64	31.7	4.9
12:47:49	22	2	46.2	1.13	1638.9	0.57	31.7	6.2
12:47:29	22	1	41.8	0.74	1090.2	0.37	31.7	5.5
12:48:04	23	1	56.5	1.26	1998.4	0.64	31.6	6.2
12:48:18	23	2	66.3	2.01	1978.3	0.63	31.6	5.9
12:48:49	24	2	39.6	0.61	1955.7	0.64	31.6	6.8
12:48:35	24	1	52.3	0.93	1965.5	0.63	31.6	6.3
12:49:32	25	2	38	0.88	1924.6	0.65	31.5	6.9
12:49:13	25	1	87.8	2.17	1964.3	0.65	31.5	5.4
12:49:54	26	1	23.5	0.26	1670.7	0.61	31.4	7.5
12:50:08	26	2	18	0.75	1546.2	0.58	31.4	7.9
12:50:58	27	2	12	0.21	1923.4	0.65	31.3	9.1
12:50:40	27	1	13.2	0.95	1887.4	0.64	31.4	8.8
12:51:16	28	1	20.6	0.26	1934.4	0.65	31.3	8
12:51:31	28	2	24.8	0.76	1980.1	0.65	31.3	7.7
12:52:09	29	2	48.7	2.21	2037.5	0.68	31.2	6.6
12:51:51	29	1	48.3	0.64	2012.5	0.67	31.2	6.5
12:52:23	30	1	23.1	0.36	2032.6	0.68	31.2	7.9
12:52:37	30	2	63	2.05	2023.5	0.68	31.2	6.1
12:53:26	31	1	147.4	1.57	2021.6	0.67	31.1	4.5
12:53:46	31	2	193.1	1.38	2019.2	0.66	31.1	4
12:54:04	32	1	28.6	1.08	2022.2	0.66	31	7.5
12:54:30	32	2	23.8	0.15	1969.1	0.65	31	7.8
12:54:59	33	2	71.8	1.32	1941.7	0.65	30.9	5.7
12:54:40	33	1	101.2	1.67	1954.5	0.65	31	5.1
12:55:12	34	1	61	0.95	1958.2	0.66	30.9	6.1
12:55:31	34	2	129.8	1.35	1973.4	0.66	30.9	4.7
12:55:45	35	1	59	1.75	1974.6	0.67	30.9	6.1
12:55:57	35	2	114.7	2.11	1977.7	0.67	30.8	4.9
12:56:24	36	2	36.7	2.32	1968.5	0.67	30.8	7
12:56:10	36	1	39.4	2.15	1967.3	0.67	30.8	6.9
12:56:58	37	2	32.5	1.3	1938.6	0.67	30.8	7.2
12:56:43	37	1	33.8	1.1	1947.2	0.67	30.8	7.2
12:57:33	38	2	31.3	1.11	1924.6	0.68	30.7	7.3
12:57:13	38	1	34.1	0.92	1934.4	0.67	30.7	7.1
12:58:02	39	2	51.2	1.4	1924.6	0.68	30.7	6.4
12:57:46	39	1	51.4	1.67	1925.2	0.68	30.7	6.4
12:58:49	40	1	82.7	1.07	1899.6	0.68	30.6	5.5
12:59:08	40	2	83.5	1.06	1906.3	0.68	30.6	5.5
12:59:40	41	2	47.9	0.2	1908.7	0.69	30.5	6.5
12:59:26	41	1	121.8	1.71	1922.8	0.69	30.5	4.8
13:00:00	42	2	37	0.67	1897.7	0.69	30.5	7
12:59:51	42	1	98	1.74	1905.7	0.69	30.5	5.2
13:00:11	43	1	62	0.36	1898.3	0.69	30.5	6
13:00:20	43	2	139.9	1.56	1903.2	0.69	30.5	4.5
13:00:44	44	2	26.7	0.48	1913.6	0.69	30.4	7.6
13:00:34	44	1	70.1	1.6	1906.3	0.69	30.4	5.8
12:59:42	45	2	82.1	1.5	1908.7	0.68	30.6	5.5
12:59:33	45	1	180.5	1.37	1908.7	0.68	30.6	4.1
13:00:01	46	2	25.9	0.67	1917.3	0.69	30.6	7.7
12:59:54	46	1	66.3	2.26	1922.8	0.69	30.6	5.9
13:00:13	47	1	133.3	1.35	1907.5	0.69	30.6	4.6
13:00:20	47	2	195.8	1.5	1908.7	0.69	30.5	3.9
13:00:45	48	2	148.6	1.9	1897.7	0.69	30.5	4.4
13:00:36	48	1	173.9	1.69	1900.8	0.69	30.5	4.1
13:00:57	49	1	58.1	0.64	1902.6	0.69	30.5	6.1
13:01:14	49	2	108.2	1.89	1913.6	0.69	30.5	5
13:01:25	50	1	90.8	1.11	1917.3	0.69	30.4	5.3
13:01:33	50	2	160.4	1.74	1909.3	0.69	30.4	4.3
12:29:15	51	2	57.8	0.77	2057	0.61	33.9	6.1
12:29:02	51	1	70.5	1.66	2072.3	0.6	33.9	5.7
12:35:54	52	2	53.8	0.91	2090	0.59	33.1	6.3
12:29:32	52	3	37.1	0.63	1458.3	0.48	33.8	6.2
12:34:44	52	1	25.4	0.56	921.8	0.21	33.2	6
12:36:36	53	2	24.3	0.13	2076.6	0.57	33	7.8
12:36:23	53	1	29.3	0.85	1964.3	0.55	33	7.3
12:36:54	54	1	42.6	2.16	2106.5	0.57	32.9	6.7
12:37:03	54	2	47.6	1.16	2105.3	0.57	32.9	6.5
12:37:21	55	1	83.9	1.5	2140	0.59	32.9	5.5
12:37:31	55	2	175.7	1.45	2133.3	0.59	32.9	4.2
12:37:59	57	1	109.6	1.21	2096.1	0.6	32.8	5
12:38:06	57	2	51.4	0.38	858.9	0.07	32.8	4.4
12:39:54	58	2	78.9	0.63	1749.4	0.56	32.6	5.3
12:39:44	58	1	39.5	0.3	1027.4	0.26	32.6	5.4
12:40:19	59	2	55.5	0.95	2045.4	0.62	32.6	6.2
12:40:08	59	1	50.4	1.82	2001.5	0.61	32.6	6.4
12:40:35	60	1	50.2	0.99	2037.5	0.63	32.5	6.4
12:40:44	60	2	69.7	1.16	2018.6	0.63	32.5	5.8
12:41:13	61	2	57.7	1.11	2020.4	0.64	32.5	6.1
12:41:05	61	1	132.7	1.03	2011.3	0.64	32.5	4.6
12:41:34	62	2	22.5	0.53	2033.2	0.65	32.4	7.9
12:41:26	62	1	35.3	1.28	2026.5	0.64	32.4	7.1
12:41:48	63	1	52.3	1.72	2038.1	0.65	32.4	6.3
12:42:03	63	2	66.2	1.75	2044.2	0.64	32.4	5.9
12:42:21	64	1	51	0.81	2044.2	0.64	32.3	6.4
12:42:33	64	2	52	0.9	2038.1	0.64	32.3	6.4
12:42:50	65	1	107.9	0.75	2029.6	0.64	32.3	5
12:43:00	65	2	159.9	1.61	2027.1	0.64	32.3	4.3
12:43:18	66	1	71.6	1.17	2015.5	0.64	32.2	5.8
12:43:34	66	2	96.7	1.47	2001.5	0.63	32.2	5.2
12:43:59	67	2	116	1.93	1974.6	0.63	32.1	4.8
12:43:51	67	1	140	0.71	1984.4	0.63	32.2	4.5
12:44:21	68	2	73.2	1.66	1995.4	0.64	32.1	5.7
12:44:13	68	1	95	1.51	1989.3	0.64	32.1	5.2
12:44:43	69	2	49.9	1.64	2001.5	0.64	32.1	6.4
12:44:34	69	1	115.8	1.6	2001.5	0.64	32.1	4.9
12:45:03	70	2	22.4	0.28	2012.5	0.65	32	7.9
12:44:56	70	1	82.2	1.57	2006.4	0.65	32	5.5
12:45:41	71	2	36.1	0.28	1979.5	0.64	32	7
12:45:30	71	1	48.5	0.92	1977.7	0.64	32	6.5
12:45:54	72	1	30	0.7	1985.6	0.64	31.9	7.4
12:46:03	72	2	85.9	1.41	1987.5	0.64	31.9	5.4
12:46:32	73	2	92.4	1.54	1994.2	0.64	31.9	5.3
12:46:25	73	1	139.9	1.61	1994.2	0.64	31.9	4.5
12:46:48	74	1	181.9	1.31	1990.5	0.64	31.8	4.1
12:46:59	74	2	182.9	1.67	1988.7	0.64	31.8	4.1
12:47:12	75	1	40.2	0.45	1992.3	0.64	31.8	6.8
12:47:19	75	2	45	0.25	1992.3	0.64	31.8	6.6
12:47:42	76	2	67.8	1.54	1999.7	0.65	31.8	5.9
12:47:36	76	1	131.6	1.8	1996.6	0.64	31.8	4.7
12:47:57	77	1	136.3	0.88	1090.2	0.37	31.7	3.3
12:48:05	77	2	169.7	0.93	876	0.22	31.7	2.5
12:48:38	78	2	112	1.02	1988.7	0.64	31.7	4.9
12:48:30	78	1	162.4	1.21	2001.5	0.64	31.7	4.3
12:48:53	79	1	69.3	0.6	1970.4	0.63	31.6	5.8
12:49:02	79	2	150.7	1.01	1969.1	0.63	31.6	4.4
12:49:18	80	1	313.7	1.01	1955.7	0.64	31.6	3.1
12:49:26	80	2	613.6	0.78	1946.6	0.64	31.6	1.9
12:49:54	81	2	121.4	0.74	1946.6	0.65	31.5	4.8
12:49:46	81	1	342.8	1.09	1964.3	0.65	31.5	2.9
12:50:08	82	1	200.2	1	1921.5	0.65	31.5	3.8
12:50:15	82	2	216.2	1.01	1720.7	0.62	31.5	3.5
12:50:31	83	1	197.9	1.12	1629.8	0.6	31.5	3.5
12:50:39	83	2	70.7	0.99	1610.9	0.59	31.5	5.4
12:51:02	84	2	99.3	1.11	1645.1	0.6	31.4	4.8
12:50:55	84	1	88	0.66	1480.9	0.56	31.4	4.8
12:51:21	85	2	159.6	1.09	1905.7	0.65	31.4	4.2
12:51:13	85	1	159.6	1.22	1837.3	0.63	31.4	4.2
12:51:45	86	2	105	0.77	1934.4	0.65	31.3	5
12:51:38	86	1	234.8	1.21	1971.6	0.65	31.4	3.6
12:52:11	87	2	52.5	0.39	1987.5	0.66	31.3	6.4
12:51:59	87	1	106.3	0.92	1959.4	0.65	31.3	5
12:52:28	88	1	70.8	1.64	2018.6	0.67	31.3	5.8
12:52:36	88	2	71.8	1.32	2036.3	0.67	31.3	5.8
12:52:48	89	1	34	1.07	2034.5	0.68	31.2	7.2
12:52:59	89	2	59.9	2.34	2027.1	0.68	31.2	6.2
12:53:12	90	1	166.8	1.83	2019.2	0.68	31.2	4.3
12:53:25	90	2	81.8	1.5	2010.7	0.67	31.2	5.6
12:54:46	91	2	91.7	1.54	1995.4	0.66	31.1	5.3
12:54:37	91	1	100.4	1.4	2020.4	0.66	31.1	5.2
12:55:21	92	1	61.9	0.93	1955.7	0.66	31	6
12:55:28	92	2	26.1	0.82	1941.7	0.65	31	7.6
12:55:49	93	2	37	1.3	1975.3	0.66	31	7
12:55:42	93	1	67	2.45	1958.2	0.66	31	5.9
12:56:03	94	1	48.1	0.83	1972.2	0.67	30.9	6.5
12:56:14	94	2	99.1	1.47	1972.2	0.67	30.9	5.2
12:56:25	95	1	69.2	1.4	1974.6	0.67	30.9	5.9
12:56:33	95	2	96.4	1.69	1970.4	0.67	30.9	5.2
12:56:46	96	1	77.5	1.2	1966.7	0.67	30.9	5.6
12:56:51	96	2	139.8	1.26	1968.5	0.67	30.9	4.6
12:57:05	97	1	70.3	1.42	1955.7	0.67	30.8	5.8
12:57:11	97	2	80.7	1.17	1951.4	0.67	30.8	5.6
12:57:22	98	1	273.5	0.94	1945.3	0.67	30.8	3.3
12:57:29	98	2	323.2	0.93	1938.6	0.67	30.8	3
12:57:42	99	1	69.5	1.09	1934.4	0.67	30.8	5.8
12:57:48	99	2	160.1	1.12	1930.7	0.67	30.8	4.3
12:58:09	100	2	214.2	1.45	1924.6	0.68	30.7	3.8
12:58:01	100	1	109.2	1.51	1924.6	0.67	30.7	5
13:17:06	101	2	98.4	1.48	2031.4	0.67	29.2	5.3
13:16:44	101	1	149.4	1.3	2009.4	0.67	29.2	4.5
13:17:18	102	1	152	0.95	2037.5	0.67	29.2	4.5
13:17:25	102	2	145	1.21	2034.5	0.66	29.1	4.6
13:17:49	103	2	133.1	1.75	2031.4	0.66	29.1	4.8
13:17:39	103	1	174.8	1.24	2041.2	0.66	29.1	4.3
13:18:04	104	1	125.5	1.11	2024.1	0.66	29.1	4.9
13:18:14	104	2	75.8	0.89	2023.5	0.65	29.1	5.8
13:18:39	105	2	129.9	1.59	2033.2	0.65	29.1	4.8
13:18:29	105	1	158.4	1.49	2025.3	0.65	29.1	4.4
13:19:03	106	2	47.1	0.56	2042.4	0.64	29	6.7
13:18:54	106	1	123.8	1.28	2037.5	0.64	29.1	4.9
13:19:15	107	1	257.4	1.23	2037.5	0.64	29	3.6
13:19:24	107	2	146.2	1.19	2025.3	0.63	29	4.6
13:19:47	108	2	50.8	0.32	2006.4	0.63	29	6.5
13:19:39	108	1	98.7	1.36	2014.3	0.63	29	5.3
13:20:13	109	2	104.5	1.07	1982.6	0.63	29	5.2
13:20:01	109	1	279.7	1.1	1999.7	0.63	29	3.4
13:20:32	110	1	30.3	0.47	1969.1	0.64	29	7.5
13:20:49	110	2	36.9	0.72	1973.4	0.64	28.9	7.1
13:21:15	111	2	30	0.63	1966.7	0.64	28.9	7.5
13:21:06	111	1	39.1	1.09	1967.3	0.64	28.9	7
13:21:28	112	1	40	1.3	1961.2	0.65	28.9	6.9
13:21:39	112	2	40.6	0.61	1959.4	0.65	28.9	6.9
13:21:49	113	1	81.1	2.24	1967.3	0.65	28.9	5.6
13:21:59	113	2	175.1	1.29	1971.6	0.65	28.9	4.2
13:22:11	114	1	27	0.47	1978.3	0.66	28.9	7.7
13:22:19	114	2	37.2	0.76	1975.3	0.66	28.9	7.1
13:22:30	115	1	68.1	0.24	1982.6	0.66	28.8	6
13:22:42	115	2	135.2	1.33	1982.6	0.66	28.8	4.7
13:23:04	116	2	114.5	1.46	1980.1	0.66	28.8	5
13:22:54	116	1	126	1.36	1980.1	0.66	28.8	4.8
13:23:15	117	1	185.3	0.77	1982.6	0.66	28.8	4.1
13:23:25	117	2	352.4	0.94	1977.7	0.66	28.8	3
13:23:40	118	1	32.3	0.39	1978.3	0.66	28.8	7.4
13:23:51	118	2	110.3	1.46	1982.6	0.66	28.8	5.1
13:24:02	119	1	118.7	1.54	1984.4	0.67	28.8	4.9
13:24:18	119	2	227	1.11	1984.4	0.67	28.7	3.8
13:24:25	120	1	87.5	0.91	1988.7	0.67	28.7	5.5
13:24:39	120	2	145.7	1.26	1327.1	0.52	28.7	3.7
13:25:20	121	2	63.5	1.41	1773.8	0.64	28.7	5.9
13:25:11	121	1	123.9	0.89	1675	0.62	28.7	4.5
13:25:33	122	1	34	0.29	1142.7	0.47	28.7	6.1
13:25:47	122	2	16.3	0.22	663	0.11	28.7	6.2
13:28:53	123	2	20.3	0.85	2018.6	0.67	28.5	8.3
13:28:46	123	1	26.3	1.24	2013.1	0.67	28.5	7.8
13:29:20	124	2	50.6	0.86	2036.3	0.66	28.5	6.6
13:29:08	124	1	105	1.97	2034.5	0.66	28.5	5.2
13:29:40	125	2	62.3	1.94	2044.2	0.65	28.5	6.2
13:29:31	125	1	102.1	1.56	2039.3	0.65	28.5	5.3
13:29:52	126	1	95.9	0.92	2057	0.65	28.5	5.4
13:30:14	126	2	61	1.54	2059.5	0.64	28.5	6.3
13:30:24	127	1	34	0.51	2055.2	0.64	28.5	7.4
13:30:34	127	2	37.8	1.46	2048.5	0.63	28.4	7.1
13:30:57	128	2	48.1	1.61	2046.1	0.63	28.4	6.7
13:30:47	128	1	60.4	0.91	2044.2	0.63	28.4	6.2
13:31:17	129	2	27.8	0.44	2019.2	0.62	28.4	7.7
13:31:07	129	1	63.2	1.7	2041.2	0.62	28.4	6.2
13:31:30	130	1	56.7	0.97	2016.1	0.62	28.4	6.3
13:31:40	130	2	84.7	1.94	2016.1	0.62	28.4	5.6
13:32:14	131	1	60.4	1.49	2033.2	0.63	28.4	6.2
13:32:27	131	2	128.7	1.2	2039.3	0.63	28.4	4.8
13:32:39	132	1	80.3	1.26	2036.3	0.63	28.4	5.7
13:32:47	132	2	158.9	1.55	2030.2	0.63	28.4	4.4
13:33:15	133	2	98.9	1.94	2038.1	0.64	28.3	5.3
13:33:03	133	1	59.2	1.68	2030.2	0.63	28.3	6.3
13:33:37	134	2	60.8	2.24	2034.5	0.64	28.3	6.2
13:33:24	134	1	68.1	1.51	2040.6	0.64	28.3	6
13:34:08	136	1	22.1	1.68	2012.5	0.64	28.3	8.1
13:34:26	136	2	73.3	1.92	1999.7	0.64	28.3	5.9
13:34:39	137	1	31.4	2.23	1991.1	0.63	28.3	7.5
13:34:57	137	2	50.5	2.4	1982.6	0.63	28.3	6.5
13:35:09	138	1	84.1	0.92	1989.3	0.63	28.3	5.6
13:35:27	138	2	193.1	1.31	1982.6	0.63	28.3	4
13:35:38	139	1	31	0.65	1985.6	0.63	28.3	7.5
13:35:49	139	2	54.4	1.65	1987.5	0.63	28.2	6.4
13:35:59	140	1	92.9	1.79	1986.2	0.63	28.2	5.4
13:36:08	140	2	140.8	1.49	1984.4	0.63	28.2	4.6
13:41:37	141	2	271.9	0.85	1775.7	0.59	28.1	3.2
13:41:48	141	3	107.4	0.84	1080.5	0.33	28.1	3.8
13:36:40	141	1	134.7	0.41	791.8	0.13	28.2	2.7
13:43:50	142	2	65.6	1.22	2158.4	0.59	28	6.2
13:43:40	142	1	90.5	1.14	2081.5	0.58	28	5.5
13:44:08	143	2	32.6	0.33	2157.1	0.59	28	7.5
13:43:59	143	1	109.1	1.66	2147.4	0.59	28	5.2
13:44:19	144	1	199.9	1.17	2144.3	0.59	28	4.1
13:44:30	144	2	161.9	1.43	2141.3	0.58	28	4.5
13:44:52	145	2	186.5	1.07	2133.3	0.58	28	4.2
13:44:42	145	1	251.1	0.97	2133.3	0.58	28	3.7
13:45:03	146	1	71	1.34	2127.2	0.58	28	6
13:45:18	146	2	81.4	2.04	2109.5	0.58	28	5.7
13:45:45	147	2	34.4	0.55	2124.2	0.58	28	7.4
13:45:30	147	1	115.6	1.89	2117.5	0.58	28	5.1
13:46:04	148	2	31	0.64	2114.4	0.59	28	7.6
13:45:56	148	1	44.8	0.63	2124.2	0.59	28	6.9
13:46:19	149	1	63	1.29	2108.3	0.59	28	6.2
13:46:32	149	2	23.7	0.2	2055.2	0.58	28	8
13:46:44	150	1	53.3	1.32	1298.4	0.36	28	5.4
13:46:55	150	2	14.9	0.18	981.6	0.17	28	7.2
13:17:22	151	1	120.8	1.17	2017.4	0.67	29.2	4.9
13:17:30	151	2	142.1	1.34	2026.5	0.67	29.2	4.6
13:17:43	152	1	21.6	1.31	2035.1	0.67	29.2	8.2
13:17:52	152	2	38.2	1.61	2035.1	0.66	29.2	7.1
13:18:21	153	1	16.4	0.24	2030.2	0.66	29.2	8.7
13:18:29	153	2	65.9	2.13	2026.5	0.66	29.2	6.1
13:18:48	154	1	65.6	1.7	2023.5	0.65	29.2	6.1
13:19:01	154	2	91.7	2.42	2028.4	0.65	29.1	5.4
13:19:15	155	1	127.5	2.52	2039.3	0.64	29.1	4.8
13:19:25	155	2	293.2	1.3	2037.5	0.64	29.1	3.3
13:19:41	156	1	40.4	0.27	2041.2	0.64	29.1	7
13:19:50	156	2	245.7	1.27	2034.5	0.63	29.1	3.6
13:20:07	157	1	54.1	2.3	2016.1	0.63	29.1	6.4
13:20:16	157	2	80.2	1.73	2010.7	0.63	29.1	5.7
13:20:38	158	2	36.4	0.73	1997.2	0.64	29	7.1
13:20:28	158	1	21.7	0.61	2000.3	0.63	29.1	8.1
13:20:51	159	1	90.6	1.58	1968.5	0.63	29	5.4
13:21:02	159	2	215.9	1.36	1969.1	0.63	29	3.8
13:21:15	160	1	130.2	1.9	1971.6	0.64	29	4.7
13:21:24	160	2	135.7	1.56	1972.2	0.64	29	4.7
13:22:41	161	2	127.6	1.03	1975.3	0.66	28.9	4.8
13:22:34	161	1	372.8	1.18	1971.6	0.65	28.9	2.8
13:23:01	162	2	203.1	1.35	1982.6	0.66	28.9	4
13:22:53	162	1	311	1.2	1978.3	0.66	28.9	3.2
13:23:24	163	2	30.8	0.64	1978.3	0.66	28.9	7.5
13:23:15	163	1	106.2	1.49	1982.6	0.66	28.9	5.1
13:23:50	164	2	66.8	1.57	1981.4	0.66	28.9	6
13:23:37	164	1	108.9	1.96	1981.4	0.66	28.9	5.1
13:24:18	165	2	41.2	0.77	1978.3	0.66	28.8	6.9
13:24:05	165	1	60.7	1.46	1978.3	0.66	28.9	6.2
13:24:40	166	1	38.5	0.71	1983.2	0.67	28.8	7
13:24:52	166	2	54.7	1.74	1986.2	0.67	28.8	6.4
13:25:01	167	1	32.8	1.25	2001.5	0.67	28.8	7.4
13:25:09	167	2	32.1	0.22	1327.1	0.52	28.8	6.5
13:25:35	168	2	70.7	1.21	2064.4	0.69	28.8	6
13:25:24	168	1	200.9	1.14	1944.7	0.67	28.8	3.9
13:26:01	169	1	14.2	0.42	960.8	0.37	28.8	7.4
13:26:10	169	2	14.7	1.2	929.7	0.35	28.7	7.3
13:29:07	170	1	42.6	1.62	2022.2	0.68	28.6	6.9
13:29:15	170	2	23	1.08	2013.1	0.67	28.6	8.1
13:29:35	171	1	64.6	1.71	2033.2	0.66	28.6	6.1
13:29:41	171	2	112	2.11	2035.1	0.66	28.6	5.1
13:29:55	172	1	32.5	2.23	2036.3	0.66	28.6	7.4
13:30:04	172	2	115.3	2.42	2039.3	0.65	28.6	5
13:30:15	173	1	33.5	0.92	2055.2	0.65	28.6	7.4
13:30:24	173	2	55.7	1.93	2062.5	0.65	28.6	6.4
13:30:36	174	1	19.2	0.5	2058.3	0.64	28.5	8.5
13:30:44	174	2	53.9	2.31	2059.5	0.64	28.5	6.5
13:30:58	175	1	36.2	1.43	2057	0.64	28.5	7.2
13:31:11	175	2	51.2	0.7	2047.3	0.63	28.5	6.6
13:31:27	176	1	68.3	1.78	2047.3	0.63	28.5	6
13:31:35	176	2	96.7	1.61	2044.2	0.62	28.5	5.4
13:31:59	177	2	55.2	1.52	2014.3	0.62	28.5	6.4
13:31:50	177	1	63.7	1.8	2022.2	0.62	28.5	6.1
13:32:22	178	2	43.6	1.42	2031.4	0.63	28.5	6.9
13:32:16	178	1	22.3	0.31	2021.6	0.62	28.5	8.1
13:33:02	179	1	29.5	0.29	2038.1	0.63	28.4	7.6
13:33:11	179	2	91.9	1.62	2036.3	0.63	28.4	5.5
13:33:22	180	1	194.2	1.14	2019.2	0.63	28.4	4.1
13:33:34	180	2	253.1	1.28	2030.2	0.63	28.4	3.6
13:34:22	181	2	126.7	1.37	2019.2	0.64	28.4	4.8
13:34:15	181	1	611.3	0.85	2025.3	0.64	28.4	2
13:34:51	182	2	80.8	1.3	2001.5	0.64	28.4	5.7
13:34:43	182	1	575.9	0.94	2009.4	0.64	28.4	2.1
13:35:05	183	1	138.4	2.11	1997.2	0.64	28.4	4.7
13:35:12	183	2	61.6	1.44	1991.1	0.63	28.4	6.2
13:35:34	184	2	168.6	1.35	1984.4	0.63	28.4	4.3
13:35:26	184	1	181.9	1.22	1976.5	0.63	28.4	4.1
13:36:01	185	2	186.4	1.29	1982.6	0.63	28.3	4.1
13:35:50	185	1	359.6	1.1	1982.6	0.63	28.3	2.9
13:36:28	186	2	34.3	0.79	1986.2	0.63	28.3	7.3
13:36:18	186	1	62.8	2.74	1987.5	0.63	28.3	6.1
13:36:38	187	1	44.7	2.1	1998.4	0.63	28.3	6.8
13:36:50	187	2	17.6	0.54	1268.5	0.44	28.3	7.6
13:37:05	188	1	44	2.09	829.6	0.17	28.3	4.8
13:37:11	188	2	17.8	0.46	791.8	0.13	28.3	6.4
13:37:44	189	1	208	1.6	1685.9	0.58	28.3	3.6
13:37:51	189	2	67.2	0.96	1110.4	0.37	28.3	4.7
13:42:12	190	1	247.2	1.02	1317.3	0.45	28.2	2.7
13:42:18	190	2	82.2	0.98	1080.5	0.33	28.2	4.3
13:44:16	191	2	110.8	1.4	2152.3	0.59	28.1	5.2
13:44:09	191	1	132.7	1.31	2127.2	0.58	28.1	4.8
13:44:29	192	1	201.4	0.99	2147.4	0.59	28.1	4.1
13:44:37	192	2	247.5	1.11	2157.1	0.59	28.1	3.7
13:44:53	193	1	62.9	1.01	2142.5	0.59	28.1	6.2
13:45:04	193	2	245.1	1.38	2135.2	0.58	28.1	3.7
13:45:18	194	1	35.2	0.29	2133.9	0.58	28.1	7.3
13:45:25	194	2	65.4	1.53	2133.9	0.58	28.1	6.2
13:45:44	195	2	102	1.71	2102.2	0.58	28.1	5.3
13:45:37	195	1	120	1.43	2123	0.58	28.1	5
13:45:58	196	1	41.5	2.31	2119.3	0.58	28.1	7
13:46:07	196	2	215.2	1.45	2119.3	0.58	28.1	3.9
13:46:20	197	1	85.6	1.41	2126	0.59	28.1	5.6
13:46:28	197	2	127.6	1.35	2118.1	0.58	28.1	4.9
13:46:48	198	1	82.5	1.27	2107.1	0.59	28.1	5.7
13:46:54	198	2	178.4	1.39	2108.3	0.59	28.1	4.3
13:47:08	199	1	57.6	0.65	1463.8	0.42	28.1	5.6
13:47:14	199	2	101.4	0.76	1298.4	0.36	28.1	4.2
13:47:57	200	2	253.2	1	2048.5	0.6	28.1	3.6
13:47:49	200	1	192.9	1.2	2055.2	0.59	28.1	4.1
13:48:24	201	3	135.6	1.33	1974.6	0.58	28.1	4.7
13:48:16	201	2	322.3	1.21	1968.5	0.58	28.1	3.1
13:48:37	202	1	54.3	1.55	1263.6	0.37	28	5.4
13:48:45	202	2	46	1.2	1153.7	0.32	28	5.5
13:47:54	203	2	155.9	1.35	1992.3	0.59	28	4.4
13:47:46	203	1	83.6	0.57	1968.5	0.58	28	5.6
13:48:04	204	1	187.4	1.36	1819.6	0.56	28	3.9
13:48:20	204	2	30.3	0.4	1016.4	0.23	28	5.9
13:50:18	205	1	133.6	1.14	1221.5	0.39	27.9	3.6
13:50:36	205	2	69.9	0.8	890	0.17	27.9	4.1
