## Supplementary material for "Variation in relaxation of non-photochemical quenching between the founder genotypes of the soybean (Glycine max) nested association mapping population": Table S9

Time	Day 226 (PAR)	Day 227 (PAR)
5	6.89241834	5.054440116
5.0167	7.351912896	6.432923784
5.0334	8.730396564	6.89241834
5.0501	9.18989112	8.270902008
5.0668	10.56837479	8.730396564
5.0835	11.94685846	10.10888023
5.1002	12.86584757	10.56837479
5.1169	14.24433124	12.40635301
5.1336	15.6228149	13.32534212
5.1503	16.08230946	14.70382579
5.167	17.46079313	16.08230946
5.1837	19.75826591	17.46079313
5.2004	22.05573869	19.29877135
5.2171	24.35321147	21.13674958
5.2338	26.65068425	22.51523324
5.2505	29.40765158	24.35321147
5.2672	32.16461892	26.65068425
5.2839	35.38108081	28.94815703
5.3006	38.5975427	31.24562981
5.3173	41.81400459	33.54310259
5.334	45.03046649	35.84057537
5.3507	49.16591749	38.13804815
5.3674	52.84187394	40.89501548
5.3841	54.67985216	43.65198282
5.4008	56.51783039	46.86844471
5.4175	59.27479772	49.62541205
5.4342	62.49125961	52.84187394
5.4509	70.76216162	56.51783039
5.4676	75.81660174	59.73429228
5.4843	79.95205274	63.41024873
5.501	87.30396564	67.08620517
5.5177	89.60143842	71.22165618
5.5344	87.30396564	75.35710718
5.5511	90.97992209	79.95205274
5.5678	97.87234043	84.08750375
5.5845	105.6837479	88.68244931
5.6012	116.2521227	93.27739487
5.6179	126.8204975	98.33183498
5.6346	135.550894	103.3862751
5.6513	141.9838178	108.4407152
5.668	151.6332035	113.4951553
5.6847	162.2015783	118.5495954
5.7014	172.3104585	124.0635301
5.7181	178.7433823	129.5774648
5.7348	189.7712516	135.550894
5.7515	204.0155829	141.5243232
5.7682	212.7459794	147.4977525
5.7849	222.3953651	153.4711817
5.8016	230.2067726	159.4446109
5.8183	233.882729	165.4180402
5.835	240.7751473	170.9319748
5.8517	242.6131256	176.9054041
5.8684	249.5055439	182.8788333
5.8851	261.9118969	188.392768
5.9018	275.6967336	193.9067026
5.9185	293.6170213	199.8801319
5.9352	297.7524723	205.8535611
5.9519	292.2385376	211.3674958
5.9686	266.5068425	217.340925
5.9853	257.7764459	223.3143542
6.002	282.5891519	228.8282889
6.0187	300.0499451	234.3422236
6.0354	300.5094396	240.7751473
6.0521	320.7272001	246.289082
6.0688	346.9183898	252.7220058
6.0855	364.3791829	258.695435
6.1022	373.569074	264.6688642
6.1189	368.9741285	271.101788
6.1356	371.2716012	277.0752173
6.1523	381.839976	283.508141
6.169	379.0830087	289.4815703
6.1857	365.7576666	295.9144941
6.2024	373.1095795	302.3474178
6.2191	391.0298671	308.7803416
6.2358	401.5982419	315.67276
6.2525	391.9488563	322.1056837
6.2692	357.9462591	328.079113
6.2859	326.7006293	334.5120368
6.3026	326.7006293	340.9449605
6.3193	378.1640196	347.3778843
6.336	295.4549995	353.3513136
6.3527	252.2625112	360.2437319
6.3694	267.8853261	366.6766557
6.3861	260.5334132	372.6500849
6.4028	275.237239	378.6235141
6.4195	292.2385376	384.5969434
6.4362	324.8626511	391.0298671
6.4529	342.3234442	397.9222855
6.4696	337.2690041	404.8147038
6.4863	341.4044551	411.7071222
6.503	327.1601239	418.1400459
6.5197	272.0207771	424.5729697
6.5364	268.8043153	431.9248826
6.5531	283.9676356	438.817301
6.5698	265.1283588	445.2502248
6.5865	290.4005594	451.223654
6.6032	324.8626511	457.1970832
6.6199	337.7284987	463.630007
6.6366	339.1069823	470.5224253
6.6533	402.517231	477.4148437
6.67	436.9793227	483.8477675
6.6867	409.4096494	490.2806912
6.7034	327.1601239	497.1731096
6.7201	428.7084207	502.6870443
6.7368	490.2806912	509.119968
6.7535	515.5528918	515.5528918
6.7702	482.0097892	522.9048047
6.7869	356.5677754	529.7972231
6.8036	373.569074	536.2301468
6.8203	356.5677754	542.2035761
6.837	323.943662	548.6364999
6.8537	381.3804815	555.5289182
6.8704	395.1653182	561.961842
6.8871	408.0311657	569.3137549
6.9038	431.0058935	577.1251623
6.9205	424.5729697	583.0985915
6.9372	499.9300769	588.1530317
6.9539	475.1173709	594.1264609
6.9706	543.1225652	601.9378683
6.9873	600.0998901	609.7492758
7.004	585.3960643	616.6416941
7.0207	575.7466787	622.6151234
7.0374	564.2593148	628.5885526
7.0541	549.555489	635.0214764
7.0708	493.0376586	641.9138947
7.0875	554.6099291	648.8063131
7.1042	617.5606832	655.2392368
7.1209	409.8691439	662.1316552
7.1376	458.5755669	669.0240735
7.1543	539.9061033	675.4569973
7.171	626.2910798	681.4304265
7.1877	633.6429927	688.3228449
7.2044	543.5820597	696.1342523
7.2211	533.9326741	703.4861652
7.2378	573.9087004	710.3785836
7.2545	631.3455199	716.3520128
7.2712	639.1569274	723.2444311
7.2879	642.8328838	730.596344
7.3046	710.3785836	737.4887624
7.3213	794.9255819	743.9216861
7.338	790.3306363	750.3546099
7.3547	767.3559085	756.7875337
7.3714	699.3507142	763.2204575
7.3881	752.1925882	769.6533813
7.4048	809.6294077	775.167316
7.4215	864.7687544	781.6002397
7.4382	748.9761263	787.573669
7.4549	934.6119269	793.0876036
7.4716	748.9761263	799.980022
7.4883	867.9852163	807.3319349
7.505	789.8711417	813.3053641
7.5217	596.4239337	819.7382879
7.5384	615.722705	826.1712117
7.5551	721.4064529	833.06363
7.5718	833.5231246	839.4965538
7.5885	799.0610329	846.3889721
7.6052	899.6903406	852.8218959
7.6219	797.2230546	860.1738088
7.6386	879.9320747	867.0662272
7.6553	884.9865148	873.4991509
7.672	799.5205274	880.3915693
7.6887	789.4116472	887.2839876
7.7054	792.6281091	893.2574168
7.7221	815.6028369	899.2308461
7.7388	756.3280392	906.1232644
7.7555	856.0383578	912.0966936
7.7722	967.2360404	918.0701229
7.7889	820.1977824	924.5030466
7.8056	784.8167016	930.9359704
7.8223	766.8964139	936.9093997
7.839	857.4168415	943.801818
7.8557	904.2852862	950.2347418
7.8724	994.8057137	955.2891819
7.8891	925.8815303	961.2626111
7.9058	888.2029767	967.6955349
7.9225	782.9787234	975.0474478
7.9392	732.4343222	981.020877
7.9559	761.3824793	986.9943063
7.9726	857.876336	993.42723
7.9893	1020.996903	999.4006593
8.006	992.5082409	1004.914594
8.0227	1089.461592	1011.347518
8.0394	1000.319648	1017.320947
8.0561	985.6158226	1022.834882
8.0728	1103.246429	1029.267805
8.0895	1124.842673	1034.78174
8.1062	1109.679353	1041.214664
8.1229	1068.324843	1048.107082
8.1396	966.3170512	1054.080511
8.1563	853.740885	1060.513435
8.173	867.0662272	1065.567875
8.1897	949.3157527	1072.000799
8.2064	824.792728	1078.433723
8.2231	731.0558386	1084.407152
8.2398	933.2334432	1090.840076
8.2565	1047.647588	1096.813505
8.2732	1045.350115	1101.867945
8.2899	1128.51863	1107.38188
8.3066	1075.676756	1113.814804
8.3233	874.41814	1119.328738
8.34	801.8180002	1125.302168
8.3567	779.302767	1130.356608
8.3734	908.8802317	1136.330037
8.3901	805.9534512	1142.762961
8.4068	726.460893	1147.817401
8.4235	735.6507841	1154.250325
8.4402	831.6851463	1158.84527
8.4569	1080.271701	1164.359205
8.4736	1302.667066	1169.87314
8.4903	1160.683248	1176.306063
8.507	954.8296873	1180.901009
8.5237	987.9132954	1185.495954
8.5404	964.9385676	1191.928878
8.5571	1162.980721	1196.983318
8.5738	1341.264609	1202.037758
8.5905	1356.427929	1207.551693
8.6072	1277.85436	1213.525122
8.6239	1283.827789	1219.498552
8.6406	1090.380581	1225.471981
8.6573	984.6968335	1230.985915
8.674	1179.98202	1237.878334
8.6907	1328.858256	1243.851763
8.7074	1383.538108	1248.906203
8.7241	1432.244531	1253.041654
8.7408	1429.487564	1258.555589
8.7575	1432.244531	1264.988513
8.7742	1440.515433	1269.583458
8.7909	1427.190091	1275.556887
8.8076	1381.70013	1280.151833
8.8243	1314.15443	1285.206273
8.841	1288.88223	1290.260713
8.8577	1334.831685	1294.855659
8.8744	1293.93667	1298.99111
8.8911	1313.694936	1303.586055
8.9078	1346.319049	1306.802517
8.9245	1312.775946	1311.397463
8.9412	1185.955449	1315.073419
8.9579	1211.687144	1321.046848
8.9746	1285.665768	1326.560783
8.9913	1299.450604	1332.074718
9.008	1294.855659	1337.129158
9.0247	1322.425332	1342.643093
9.0414	1277.85436	1346.319049
9.0581	1332.534212	1352.751973
9.0748	1321.506343	1358.265908
9.0915	1453.381281	1362.401359
9.1082	1463.030666	1366.53681
9.1249	1460.273699	1370.212766
9.1416	1413.864749	1374.807712
9.1583	1396.86345	1379.862152
9.175	1413.405254	1383.997603
9.1917	1361.482369	1389.511537
9.2084	1367.455799	1393.187494
9.2251	1465.787634	1398.701428
9.2418	1509.899111	1403.755869
9.2585	1480.031965	1407.89132
9.2752	1469.004095	1411.567276
9.2919	1459.814204	1416.621716
9.3086	1473.599041	1420.757167
9.3253	1495.195285	1425.352113
9.342	1462.571172	1430.866047
9.3587	1453.840775	1435.460993
9.3754	1451.083808	1439.596444
9.3921	1441.893917	1443.731895
9.4088	1507.601638	1447.867346
9.4255	1508.061133	1452.462291
9.4422	1443.2724	1455.678753
9.4589	1517.710518	1459.814204
9.4756	1538.387773	1465.328139
9.4923	1532.873839	1469.46359
9.509	1514.953551	1474.058536
9.5257	1486.924383	1478.653481
9.5424	1480.031965	1482.788932
9.5591	1489.681351	1486.464889
9.5758	1517.251024	1491.519329
9.5925	1477.734492	1495.195285
9.6092	1443.731895	1499.330736
9.6259	1420.297673	1505.304165
9.6426	1354.589951	1509.899111
9.6593	1157.466787	1514.494057
9.676	1093.137549	1519.089002
9.6927	982.8588553	1522.764959
9.7094	1109.679353	1525.521926
9.7261	1325.641794	1530.116871
9.7428	1225.931475	1532.873839
9.7595	1431.785036	1537.468784
9.7762	1378.024173	1541.144741
9.7929	1373.429228	1544.361203
9.8096	1414.783738	1548.037159
9.8263	1406.053341	1550.794126
9.843	1360.56338	1552.632105
9.8597	1335.29118	1554.929577
9.8764	1281.070822	1559.065028
9.8931	1155.628808	1562.740985
9.9098	1145.519928	1566.416941
9.9265	1052.242533	1569.173909
9.9432	924.5030466	1572.849865
9.9599	933.6929378	1576.525822
9.9766	919.9081011	1579.742283
9.9933	910.71821	1582.039756
10.01	1015.023474	1584.337229
10.0267	1081.650185	1586.175207
10.0434	1135.411048	1589.391669
10.0601	1004.914594	1593.986615
10.0768	857.876336	1597.203077
10.0935	914.3941664	1601.338528
10.1102	915.3131555	1604.55499
10.1269	1044.431126	1607.311957
10.1436	1109.679353	1609.60943
10.1603	1189.631405	1613.285386
10.177	1211.22765	1617.880332
10.1937	1532.873839	1621.096794
10.2104	1688.642493	1624.313255
10.2271	1715.293178	1628.448706
10.2438	1769.054041	1631.205674
10.2605	1718.050145	1633.962641
10.2772	1847.168115	1633.962641
10.2939	1787.893317	1637.179103
10.3106	1797.083208	1640.395565
10.3273	1854.520028	1643.152532
10.344	1871.521327	1644.531016
10.3607	1874.278294	1647.287983
10.3774	1884.846669	1650.044951
10.3941	1847.62761	1651.882929
10.4108	1637.179103	1656.477874
10.4275	1785.595845	1658.775347
10.4442	1819.598442	1661.991809
10.4609	1832.464289	1663.370293
10.4776	1841.194686	1667.046249
10.4943	1856.817501	1670.722206
10.511	1903.685945	1673.938667
10.5277	1814.084507	1677.614624
10.5444	1874.278294	1680.371591
10.5611	1891.279592	1681.29058
10.5778	1900.928978	1684.507042
10.5945	1906.902407	1688.642493
10.6112	1918.849266	1692.777944
10.6279	1918.849266	1696.453901
10.6446	1907.361902	1696.913395
10.6613	1903.226451	1699.670363
10.678	1903.226451	1701.048846
10.6947	1922.525222	1702.886824
10.7114	1849.925082	1704.724803
10.7281	1794.785736	1706.103286
10.7448	1777.784437	1708.400759
10.7615	1693.237439	1697.832384
10.7782	1871.521327	1676.23614
10.7949	1860.952952	1682.669064
10.8116	1736.889422	1707.48177
10.8283	1627.529717	1710.698232
10.845	1360.56338	1704.724803
10.8617	1712.995705	1670.262711
10.8784	1895.415043	1687.723504
10.8951	2014.424133	1691.858955
10.9118	2017.181101	1684.966537
10.9285	1883.00869	1701.048846
10.9452	928.1790031	1724.023574
10.9619	664.8886225	1694.615922
10.9786	1272.79992	1729.078014
10.9953	1865.547897	1729.537509
11.012	1894.03656	1732.294476
11.0287	2004.774748	1736.429927
11.0454	1962.960743	1731.375487
11.0621	1784.217361	1744.700829
11.0788	1985.475976	1752.512237
11.0955	2116.891419	1757.107182
11.1122	2109.539507	1648.666467
11.1289	2028.20897	1645.9095
11.1456	1969.853162	1715.752672
11.1623	1719.888123	1709.779243
11.179	837.6585756	1706.562781
11.1957	691.5393068	1686.34502
11.2124	698.8912197	1688.642493
11.2291	836.7395865	1718.969134
11.2458	1561.821996	1740.565378
11.2625	1488.302867	1722.64509
11.2792	1667.965238	1752.052742
11.2959	1503.925682	1755.728698
11.3126	1376.186195	1760.323644
11.3293	1020.537409	1754.809709
11.346	1252.122665	1748.376786
11.3627	1064.189392	1739.646389
11.3794	827.5496953	1759.404655
11.3961	672.70003	1759.864149
11.4128	653.8607532	1764.459095
11.4295	661.2126661	1778.243932
11.4462	674.9975027	1782.379383
11.4629	680.5114374	1781.460394
11.4796	679.1329538	1779.162921
11.4963	888.6624713	1776.405953
11.513	1070.162821	1774.108481
11.5297	1001.238637	1770.892019
11.5464	1552.17261	1770.892019
11.5631	1594.905604	1771.351513
11.5798	1726.321047	1772.729997
11.5965	1942.283488	1770.892019
11.6132	1929.417641	1771.351513
11.6299	1879.332734	1767.675557
11.6466	1931.255619	1767.216062
11.6633	1930.33663	1761.242633
11.68	1993.746878	1742.403356
11.6967	1983.178504	1771.351513
11.7134	1969.853162	1769.97303
11.7301	1961.122765	1764.91859
11.7468	1955.149336	1753.89072
11.7635	1921.146739	1742.862851
11.7802	1820.517431	1749.295775
11.7969	1922.065728	1760.323644
11.8136	1939.986015	1762.621117
11.8303	1937.688543	1763.9996
11.847	1935.39107	1764.459095
11.8637	1934.931575	1765.378084
11.8804	1923.444211	1763.9996
11.8971	1933.093597	1764.459095
11.9138	1921.146739	1763.080611
11.9305	1894.03656	1720.807112
11.9472	1909.19988	1765.837579
11.9639	1930.796124	1762.161622
11.9806	1924.822695	1763.540106
11.9973	1925.741684	1762.621117
12.014	1905.983418	1761.702128
12.0307	1844.411148	1763.540106
12.0474	1827.869344	1764.91859
12.0641	1685.426031	1761.702128
12.0808	1653.261412	1757.566677
12.0975	1727.699531	1754.809709
12.1142	1854.520028	1758.026171
12.1309	1797.542703	1759.864149
12.1476	1640.395565	1762.161622
12.1643	1520.467486	1762.621117
12.181	1678.533613	1763.540106
12.1977	1755.269204	1763.540106
12.2144	1815.922485	1760.783139
12.2311	1846.249126	1760.323644
12.2478	1851.303566	1762.161622
12.2645	1845.789631	1764.91859
12.2812	1840.275697	1763.540106
12.2979	1836.140246	1763.9996
12.3146	1832.464289	1763.9996
12.3313	1831.085806	1764.91859
12.348	1828.788333	1767.216062
12.3647	1826.950355	1763.540106
12.3814	1823.733893	1696.913395
12.3981	1820.976925	1712.53621
12.4148	1819.598442	1748.83628
12.4315	1818.679453	1763.080611
12.4482	1813.625012	1760.323644
12.4649	1810.408551	1760.783139
12.4816	1806.732594	1758.485666
12.4983	1802.137649	1756.188193
12.515	1800.759165	1753.89072
12.5317	1802.137649	1749.755269
12.5484	1771.811008	1746.079313
12.5651	1801.678154	1742.862851
12.5818	1807.651583	1739.646389
12.5985	1812.246529	1737.348916
12.6152	1814.544002	1715.293178
12.6319	1823.733893	1734.132454
12.6486	1832.464289	1732.753971
12.6653	1841.194686	1736.889422
12.682	1852.68205	1736.889422
12.6987	1872.440316	1733.213465
12.7154	1889.901109	1726.321047
12.7321	1911.037858	1722.64509
12.7488	1943.202477	1719.428629
12.7655	1955.60883	1718.969134
12.7822	1735.051443	1717.59065
12.7989	1275.097393	1713.914694
12.8156	789.8711417	1713.455199
12.8323	677.2949755	1715.293178
12.849	1009.969034	1712.076716
12.8657	788.4926581	1709.779243
12.8824	1427.649585	1707.941265
12.8991	1907.361902	1707.022275
12.9158	1816.841474	1705.643792
12.9325	1821.43642	1701.967835
12.9492	1753.431226	1698.291879
12.9659	1917.470782	1694.156428
12.9826	1885.765658	1691.399461
12.9993	1869.683348	1687.26401
13.016	1871.521327	1685.426031
13.0327	1876.116272	1687.26401
13.0494	1875.197283	1686.34502
13.0661	1880.251723	1686.804515
13.0828	1879.332734	1685.885526
13.0995	1872.440316	1684.047548
13.1162	1850.384577	1683.588053
13.1329	1847.62761	1684.507042
13.1496	885.9055039	1682.669064
13.1663	1727.240036	1679.912097
13.183	1749.295775	1679.452602
13.1997	1814.544002	1678.993108
13.2164	1818.679453	1679.912097
13.2331	1807.651583	1651.423434
13.2498	1806.2731	1682.209569
13.2665	1794.785736	1674.857657
13.2832	1815.003496	1671.641195
13.2999	1779.162921	1668.424733
13.3166	1761.242633	1666.12726
13.3333	1748.376786	1663.829787
13.35	1763.9996	1661.532314
13.3667	1770.432524	1657.856358
13.3834	1765.837579	1654.180402
13.4001	1754.350215	1650.504445
13.4168	1710.238737	1647.747478
13.4335	1631.205674	1644.071521
13.4502	1289.341724	1642.233543
13.4669	1326.560783	1640.855059
13.4836	1256.717611	1639.93607
13.5003	1232.364399	1637.638598
13.517	1070.622315	1636.719608
13.5337	932.3144541	1635.800619
13.5504	874.8776346	1630.286685
13.5671	948.3967636	1626.610728
13.5838	792.1686145	1624.77275
13.6005	778.8432724	1621.556288
13.6172	804.5749675	1616.042353
13.6339	745.3001698	1610.528419
13.6506	803.6559784	1607.311957
13.6673	995.2652083	1604.095495
13.684	1120.707222	1601.798022
13.7007	1467.166117	1598.122066
13.7174	1548.496654	1593.52712
13.7341	1730.915992	1591.689142
13.7508	1810.408551	1589.391669
13.7675	1855.439017	1588.013185
13.7842	1888.98212	1566.416941
13.8009	1884.387174	1584.796724
13.8176	1871.980821	1579.742283
13.8343	1860.033963	1574.687843
13.851	1852.68205	1570.552392
13.8677	1828.788333	1566.416941
13.8844	1715.752672	1563.659974
13.9011	1248.906203	1561.362501
13.9178	1379.402657	1555.848567
13.9345	1673.479173	1552.17261
13.9512	1631.205674	1548.956148
13.9679	1480.950954	1545.739686
13.9846	1829.247827	1542.06373
14.0013	1907.361902	1538.387773
14.018	1922.525222	1534.252322
14.0347	1935.850564	1531.035861
14.0514	1965.258216	1527.819399
14.0681	1994.665868	1525.521926
14.0848	1878.413745	1523.224453
14.1015	1094.516032	1521.386475
14.1182	1825.571871	1519.548497
14.1349	1053.621017	1516.332035
14.1516	887.2839876	1513.115573
14.1683	833.9826191	1509.899111
14.185	755.40905	1507.142144
14.2017	716.3520128	1504.385176
14.2184	679.1329538	1500.249725
14.2351	645.5898512	1496.114274
14.2518	620.3176506	1492.438318
14.2685	582.639097	1487.843372
14.2852	547.2580162	1482.329438
14.3019	516.4718809	1477.274998
14.3186	504.5250225	1472.220557
14.3353	500.3895715	1468.544601
14.352	487.0642293	1434.542004
14.3687	481.5502947	1459.35471
14.3854	487.0642293	1455.219259
14.4021	515.0933973	1452.921786
14.4188	520.1478374	1447.867346
14.4355	518.7693537	1442.353411
14.4522	515.5528918	1435.920487
14.4689	498.5515932	1430.866047
14.4856	493.0376586	1427.649585
14.5023	486.1452402	1423.05464
14.519	475.5768654	1417.540705
14.5357	470.0629308	1412.94576
14.5524	470.5224253	1408.810309
14.5691	470.5224253	1403.755869
14.5858	465.0084907	1398.241934
14.6025	460.8730397	1392.727999
14.6192	457.1970832	1386.75457
14.6359	464.0895015	1381.240635
14.6526	516.0123864	1378.483668
14.6693	504.5250225	1374.348217
14.686	477.8743382	1369.293777
14.7027	471.4414144	1361.941864
14.7194	495.3351314	1354.589951
14.7361	461.3325342	1350.4545
14.7528	498.5515932	1343.102587
14.7695	474.6578763	1337.588652
14.7862	475.5768654	1337.129158
14.8029	488.9022076	1330.696234
14.8196	504.5250225	1328.858256
14.8363	511.4174408	1341.724103
14.853	512.3364299	1276.016382
14.8697	513.7149136	1150.114874
14.8864	529.7972231	1114.733793
14.9031	571.1517331	1268.204975
14.9198	631.8050145	1280.611328
14.9365	686.9443612	1317.830387
14.9532	744.8406753	1400.079912
14.9699	729.6773549	1301.748077
14.9866	748.9761263	1150.574368
15.0033	779.302767	942.4233343
15.02	803.6559784	1008.131056
15.0367	894.176406	1130.816102
15.0534	1304.505044	1335.29118
15.0701	1242.473279	1314.613925
15.0868	1044.431126	1264.529018
15.1035	1528.278893	932.7739487
15.1202	1661.991809	890.0409549
15.1369	1593.067626	987.4538008
15.1536	1565.957447	1016.401958
15.1703	1582.499251	1170.792129
15.187	1569.633403	1245.689741
15.2037	1517.251024	1258.096094
15.2204	1499.790231	1278.313855
15.2371	1467.166117	1244.311258
15.2538	1422.135651	1220.417541
15.2705	1345.859554	1232.823894
15.2872	1361.022875	1213.984617
15.3039	1379.402657	1221.796024
15.3206	1296.693637	1219.958046
15.3373	1354.130456	1221.33653
15.354	1359.644391	1219.039057
15.3707	1331.155729	1213.065628
15.3874	1333.912696	1207.092199
15.4041	1290.720208	1202.956748
15.4208	1044.431126	1199.740286
15.4375	1183.657976	1194.685846
15.4542	1234.661872	1190.0909
15.4709	1261.772051	1185.955449
15.4876	1187.333933	1180.441514
15.5043	939.666367	1174.468085
15.521	990.2107682	1168.95415
15.5377	1037.538707	1163.440216
15.5544	645.5898512	1156.547797
15.5711	546.7985216	1149.195885
15.5878	533.9326741	1140.465488
15.6045	849.605434	1131.275597
15.6212	917.1511338	1122.085706
15.6379	830.3066627	1113.814804
15.6546	826.1712117	1106.003396
15.6713	858.3358306	1097.732494
15.688	692.9177904	1088.542603
15.7047	827.5496953	1081.19069
15.7214	875.3371292	1073.379283
15.7381	763.6799521	1065.108381
15.7548	750.8141045	1057.756468
15.7715	783.8977125	1049.94506
15.7882	683.2684048	1041.674158
15.8049	558.2858855	1032.484267
15.8216	524.2832884	1026.510838
15.8383	454.8996104	1018.239936
15.855	527.0402557	1009.969034
15.8717	670.8620517	1003.076616
15.8884	522.4453102	995.7247028
15.9051	397.4627909	989.7512736
15.9218	410.7881331	983.3183498
15.9385	417.2210568	975.9664369
15.9552	441.1147737	968.1550295
15.9719	414.9235841	960.8031166
15.9886	489.3617021	954.3701928
16.0053	444.3312356	947.937269
16.022	474.6578763	941.0448507
16.0387	550.9339726	933.2334432
16.0554	639.1569274	927.260014
16.0721	668.564579	919.9081011
16.0888	805.9534512	913.4751773
16.1055	780.6812506	907.9612426
16.1222	706.7026271	900.6093297
16.1389	762.7609629	894.6359005
16.1556	612.5062431	888.2029767
16.1723	537.149136	881.7700529
16.189	526.1212666	875.3371292
16.2057	574.368195	867.9852163
16.2224	699.8102088	860.1738088
16.2391	591.8289881	852.3624014
16.2558	467.765458	845.0104885
16.2725	489.3617021	838.1180701
16.2892	729.6773549	832.6041355
16.3059	860.1738088	826.6307062
16.3226	909.3397263	820.657277
16.3393	642.3733893	815.1433423
16.356	626.2910798	809.1699131
16.3727	599.180901	802.7369893
16.3894	465.4679852	797.2230546
16.4061	451.6831485	790.7901309
16.4228	688.3228449	785.2761962
16.4395	847.3079612	780.6812506
16.4562	760.0039956	775.167316
16.4729	543.1225652	768.7343922
16.4896	741.1647188	765.5179303
16.5063	774.2483268	761.3824793
16.523	660.293677	756.3280392
16.5397	688.7823394	752.6520827
16.5564	781.6002397	752.6520827
16.5731	782.9787234	742.0837079
16.5898	738.867246	727.3798821
16.6065	445.2502248	717.2710019
16.6232	527.9592448	717.7304965
16.6399	711.2975727	652.0227749
16.6566	709.919089	629.0480471
16.6733	710.3785836	680.5114374
16.69	707.6216162	713.5950455
16.7067	698.4317251	696.1342523
16.7234	692.9177904	575.7466787
16.7401	701.648187	544.9605434
16.7568	705.3241434	499.4705824
16.7735	706.2431326	533.0136849
16.7902	709.919089	623.0746179
16.8069	708.0811108	574.8276895
16.8236	702.5671761	581.7201079
16.8403	709.4595944	610.6682649
16.857	717.7304965	648.8063131
16.8737	723.2444311	656.6177205
16.8904	728.2988712	623.0746179
16.9071	733.8128059	570.6922385
16.9238	733.8128059	487.5237239
16.9405	728.2988712	482.0097892
16.9572	709.4595944	416.7615623
16.9739	688.3228449	438.3578064
16.9906	671.3215463	455.8185995
17.0073	660.293677	406.652682
17.024	648.3468185	448.9261812
17.0407	638.6974328	422.275497
17.0574	627.6695635	370.3526121
17.0741	611.1277595	442.952752
17.0908	592.2884827	393.3273399
17.1075	568.8542603	383.6779543
17.1242	549.0959944	418.1400459
17.1409	529.7972231	528.8782339
17.1576	510.9579463	572.0707222
17.1743	489.3617021	555.5289182
17.191	476.4958546	552.3124563
17.2077	470.0629308	553.2314454
17.2244	468.2249526	490.2806912
17.2411	461.7920288	447.088203
17.2578	451.6831485	437.4388173
17.2745	422.7349915	423.6539806
17.2912	421.8160024	407.5716712
17.3079	411.7071222	381.839976
17.3246	385.5159325	379.0830087
17.3413	377.2450305	412.6261113
17.358	364.8386775	423.6539806
17.3747	340.9449605	373.569074
17.3914	304.6448906	357.02727
17.4081	292.6980322	408.9501548
17.4248	334.5120368	336.8095095
17.4415	341.4044551	350.1348517
17.4582	333.1335531	339.5664769
17.4749	339.1069823	381.3804815
17.4916	324.8626511	357.9462591
17.5083	305.1043852	338.6474878
17.525	280.2916792	338.1879932
17.5417	282.5891519	341.4044551
17.5584	249.0460493	301.8879233
17.5751	238.01818	292.6980322
17.5918	208.1510339	336.350015
17.6085	152.5521926	327.6196184
17.6252	128.6584757	278.4537009
17.6419	128.1989811	287.643592
17.6586	128.1989811	273.8587554
17.6753	128.1989811	221.0168814
17.692	128.1989811	209.5295175
17.7087	128.6584757	216.4219359
17.7254	129.1179702	226.5308161
17.7421	128.1989811	223.7738488
17.7588	127.279992	215.9624413
17.7755	126.3610029	232.0447508
17.7922	126.8204975	246.289082
17.8089	128.1989811	230.6662671
17.8256	141.5243232	210.9080012
17.8423	173.6889422	188.392768
17.859	137.8483668	181.0408551
17.8757	141.0648287	184.7168115
17.8924	132.3344321	184.257317
17.9091	132.7939267	189.3117571
17.9258	161.2825892	202.1776046
17.9425	164.0395565	204.0155829
17.9592	133.7129158	197.1231645
17.9759	116.7116172	181.9598442
17.9926	123.6040356	161.2825892
18.0093	136.9293777	145.2002797
18.026	129.5774648	110.2786934
18.0427	124.5230247	113.4951553
18.0594	123.144541	111.1976825
18.0761	120.3875737	105.2242533
18.0928	116.7116172	102.0077914
18.1095	113.0356608	102.467286
18.1262	109.8191989	106.602737
18.1429	106.1432424	107.9812207
18.1596	102.467286	117.1711118
18.1763	97.41284587	109.3597043
18.193	91.43941664	100.6293078
18.2097	85.92548197	91.8989112
18.2264	81.33053641	100.6293078
18.2431	78.11407452	103.3862751
18.2598	75.35710718	100.6293078
18.2765	73.0596344	96.0343622
18.2932	70.30266707	90.52042753
18.3099	67.54569973	84.5469983
18.3266	64.78873239	82.24952552
18.3433	62.03176506	79.95205274
18.36	59.73429228	75.81660174
18.3767	57.4368195	70.76216162
18.3934	54.22035761	65.24822695
18.4101	52.38237938	60.19378683
18.4268	50.0849066	56.97732494
18.4435	48.70642293	53.30136849
18.4602	47.32793927	50.0849066
18.4769	45.48996104	48.24692838
18.4936	43.65198282	46.86844471
18.5103	41.81400459	44.57097193
18.527	39.97602637	43.19248826
18.5437	38.5975427	41.35451004
18.5604	36.75956448	40.43552093
18.5771	34.4620917	39.05703726
18.5938	31.70512436	36.75956448
18.6105	29.40765158	34.92158626
18.6272	27.56967336	33.08360803
18.6439	25.27220058	31.24562981
18.6606	22.51523324	28.94815703
18.6773	20.67725502	27.1101788
18.694	18.8392768	25.73169514
18.7107	17.46079313	23.89371691
18.7274	16.54180402	22.05573869
18.7441	15.6228149	20.67725502
18.7608	15.6228149	18.8392768
18.7775	14.70382579	17.92028768
18.7942	13.78483668	16.54180402
18.8109	13.32534212	15.6228149
18.8276	12.40635301	14.70382579
18.8443	11.02786934	13.32534212
18.861	10.56837479	12.40635301
18.8777	9.18989112	11.02786934
18.8944	8.730396564	10.10888023
18.9111	8.270902008	9.18989112
18.9278	7.351912896	8.730396564
18.9445	6.89241834	7.351912896
18.9612	5.973429228	6.89241834
18.9779	5.054440116	5.513934672
18.9946	5.054440116	5.054440116
19.0113	3.675956448	4.59494556
