## Supplementary material for "Variation in relaxation of non-photochemical quenching between the founder genotypes of the soybean (Glycine max) nested association mapping population": Table S10

### Sheet: Dynamic Model Input
Simulations	tqe	tqm	Pqe	Pqm	tRca_a	tRca_d
RC	1.21	22.23	0.55	0.45	3	5
Fastest (min_tq)	1.04	18.38	0.55	0.45	3	5
Slowesr (max_tq)	1.64	31.96	0.55	0.45	3	5

### Sheet: 3D model Canopy Input
StemBranchID	node	branchAngle	pet.1Angle	pet.2Angle	mid-ifAngle	Left_angle	Right_angle	Middle_angle	internode	pet.1	pet.2	lat1L	lat1W	lat2L	lat2W	midL	midW
0	-1	0	0	0	0	0	0	0	0	0	0	0	0	0	0	0	0
0	0	0	80	175	180	0	0	0	23.7	25	3	0	0	0	0	52	36
0	0	0	80	175	180	0	0	0	23.7	25	3	0	0	0	0	52	36
0	1	0	59	175	190	88.4	87.1	10	23.7	100	10	43	30	4	29	46	31
0	2	0	51	175	183	104.5	85.6	3.3	25.9	125	18	59	41	6	40	63	42
0	3	0	49	175	190	100.9	66.1	10.4	29.7	150	21	73	50	7	49	77	51
0	4	0	43	175	152	59.2	125.3	27.5	34.8	180	36	84	58	8	56	90	58
0	5	0	37	175	166	107.9	114.6	13.2	40.5	200	34	93	63	9	61	99	64
0	6	0	25	175	172	108.8	112.3	7.8	46.5	220	34	100	67	10	65	106	68
0	7	0	25	175	188	136	133.9	7.6	52.2	230	34	104	69	10	67	111	70
0	8	0	25	175	199	86.8	96.9	19.1	57.1	220	34	106	69	10	67	112	70
0	9	0	25	175	162	68.7	56.9	17.8	60.9	200	34	105	68	10	65	112	68
0	10	0	25	175	187	119.4	128.3	6.6	63	180	34	102	64	10	62	109	65
0	11	0	25	175	190	104.5	135.4	9.7	62.9	150	34	97	59	10	57	103	59
1	1	25	25	175	180	67.1	78.7	0	60.5	100	34	71	57	7	55	76	58
1	2	25	25	175	207	62.3	131	26.7	69.3	125	34	86	63	9	61	91	64
1	3	25	25	175	199	96.9	91.3	18.7	70.7	150	34	91	63	9	61	97	64
1	4	25	25	175	174	83.9	115.6	6.1	65	180	34	87	58	9	56	93	59
1	5	25	25	175	174	126.8	86.1	5.6	51.9	200	34	74	47	7	45	78	47
1	6	25	25	175	157	112.9	71.2	22.8	31.7	200	34	51	30	5	29	54	30

### Sheet: 3D model Branch Input
DOY	Vx_mean_for_mainStem	Vx_std_for_mainStem	Senescense_add	Ambient Vcmax mean	Ambient Jmax mean	Vx_for_Br1	Vx_for_Br2	Vx_for_Br3	Vx_for_Br4	Vx_for_Br5	Vx_for_Br6
168	1	0.06	0	114.46	177.69	0	0	0	0	0	0
171	1.6	0.1	0	114.46	177.69	0	0	0	0	0	0
174	2.33	0.15	0	114.46	177.69	0	0	0	0	0	0
177	3.25	0.2	0	114.46	177.69	0	0	0	0	0	0
180	4	0.25	0	114.46	177.69	0	0	0	0	0	0
183	4.75	0.3	0	114.46	177.69	0	0	0	0	0	0
186	5.4	0.34	0	114.46	177.69	0	0	0	0	0	0
189	6	0.38	0	112.15	177.23	0	0	0	0	0	0
192	6.75	0.42	0	109.85	176.77	0	0	0	0	0	0
195	7.5	0.47	0	107.54	176.31	1	0	0	0	0	0
198	8.25	0.52	0	105.62	175.69	2	1	0	0	0	0
201	9	0.56	0	104.46	174.77	3	2	1	0	0	0
204	10	0.63	0	103.31	173.85	4	3	2	0	0	0
207	11	0.69	0	102.15	172.92	4	4	3	0	0	0
210	12.25	0.77	0.1	101	172	4	5	4	0	0	0
213	13	0.82	0.1	103.6	177.8	4	5	5	0	0	0
216	14.25	0.89	0.1	106.2	183.6	4	5	6	0	0	0
219	15	0.94	0.1	108.8	189.4	4	5	6	0	0	0
222	15.33	0.96	0.11	111.4	195.2	4	5	6	0	0	0
225	15.67	0.98	0.11	114	201	4	5	6	0	0	0
228	16	1	0.11	114.8	208	4	5	6	0	0	0
231	17	1.07	0.12	115.6	215	4	5	6	0	0	0
234	17.38	1.09	0.12	116.4	222	4	5	6	0	0	0
237	17.75	1.11	0.12	117.2	229	4	5	6	0	0	0
240	18	1.13	0.12	118	236	4	5	6	0	0	0
243	18	1.13	0.13	112.5	227.5	4	5	6	0	0	0
246	18	1.13	0.17	107	219	4	5	6	0	0	0
249	18	1.13	0.29	101.5	210.5	4	5	6	0	0	0
252	18	1.13	0.42	96	202	4	5	6	0	0	0
255	18	1.13	0.47	96	202	4	5	6	0	0	0
258	18	1.13	0.48	96	202	4	5	6	0	0	0
261	18	1.13	0.49	96	202	4	5	6	0	0	0
264	18	1.13	1	96	202	4	5	6	0	0	0
267	18	1.13	1	96	202	4	5	6	0	0	0

### Sheet: RayTracing Settings
Location	Champaign. IL. US
Latitude	40.1
Date of year	226
Leaf reflectance	0.075
leaf transmittance	0.075
